# Epigenetic plasticity is associated with enhanced tolerance to low temperature stress in woodland strawberry

**DOI:** 10.64898/2026.04.24.719864

**Authors:** Relindis G. Njah, Stephen K. Randall, Jahn Davik, Wenche Johansen, Muath K. Alsheikh, Paul E. Grini, Robert C. Wilson

## Abstract

Low temperature stress causes significant damage to the strawberry plant. During cold stress, plants undergo morphological and physiological changes often regulated at the genetic and/or epigenetic levels. Some strawberry cultivars are more cold-hardy than others. Using the diploid woodland strawberry as a model, we analyzed the effects of cold acclimation on methylome and transcriptome dynamics in the crowns and leaves of three ecotypes with contrasting cold tolerance. ‘Alta’, which was the most cold-tolerant ecotype, exhibited the highest genetic and epigenetic plasticity in response to cold. CHH-context methylation dominated the differentially methylated regions (DMRs) with more hypomethylation in crowns and hypermethylation in leaves. CG methylation was enriched in gene bodies, while non-CG methylation was prevalent in upstream and downstream regions. Our study revealed that less than a quarter of differentially methylated genes (DMGs) showed changes in transcript accumulation levels. This finding indicates that universal cold response in *Fragaria vesca*, as reflected by gene expression, cannot be mechanistically attributed to DNA methylation. The majority of differentially expressed differentially methylated genes (DEDMGs) were ecotype- and tissue-specific. Enrichment analysis revealed that these genes were involved in pathways related to stress tolerance, such as carbohydrate metabolism, lipid metabolism, ATP hydrolysis, and cellular detoxification. Each ecotype responded to cold through mobilization of its own set of differentially expressed genes (DEGs), DMGs, and DEDMGs, and variation in expression and methylation patterns exhibited by ‘Alta,’ ‘FDP817’, and ‘NCGR1363’ suggest that cold signaling processes and survival depend on the tissue, ecotype, and geographical origin of the plants exposed to cold stress. Therefore, this study highlights the potential of both genetic markers and epialleles as molecular markers for the development of cold-tolerant octoploid strawberry cultivars that are better suited for propagation in Nordic climates.
