## Supplemental_data S1-S16 for "Epigenetic plasticity is associated with enhanced tolerance to low temperature stress in woodland strawberry": Supplemental data 11.xlsx

### Sheet: README
GO enrichment in differentially expressed differentially methylated genes.
Sheet name	Description
SData_11A	GO enrichment of DEDMGSs methylated in crowns and leaves irrespective of the genic region and sequence context
SData_11B	GO enrichment of DEDMGSs methylated in genic regions irrerspective of the sequence context
SData_11C	GO enrichment of DEDMGSs methylated in sequence contexts irrerspective of the genic region
SData_11D	GO enrichment of DEDMGSs present identified in one context and ecotype

### Sheet: SData_11A
SData11A. GO terms enriched in DEDMGs in Tissues of Alta FDP817 and NCGR1363
Eco_tissue	Ontology	ID	Description	pvalue	Nr. Genes	Associated Genes Found
AC	MF	GO:0004185	serine-type carboxypeptidase activity	0.00605986	9	FvH4_2g03522, FvH4_2g03560, FvH4_2g34890, FvH4_2g34900, FvH4_3g04600, FvH4_3g30390, FvH4_4g07930, FvH4_4g22840, FvH4_7g01760
	BP	GO:0046873	metal ion transmembrane transporter activity	0.00459319	16	FvH4_1g03960, FvH4_1g30020, FvH4_2g11180, FvH4_2g30280, FvH4_2g30830, FvH4_3g00030, FvH4_3g12900, FvH4_3g29400, FvH4_4g01690, FvH4_4g02330, FvH4_4g06940, FvH4_5g17700, FvH4_5g28980, FvH4_6g04140, FvH4_6g39460, FvH4_6g40200
	MF	GO:0050660	flavin adenine dinucleotide binding	0.000539919	19	FvH4_1g16470, FvH4_1g21250, FvH4_1g23740, FvH4_2g02590, FvH4_2g02600, FvH4_2g02652, FvH4_2g29930, FvH4_3g04610, FvH4_3g10930, FvH4_3g10990, FvH4_3g11330, FvH4_3g20880, FvH4_3g32900, FvH4_4g14050, FvH4_6g19350, FvH4_6g19352, FvH4_6g23261, FvH4_6g33360, FvH4_7g17510
	MF	GO:0140110	transcription regulator activity	0.00695417	41	FvH4_1g04810, FvH4_1g09180, FvH4_1g13880, FvH4_1g14040, FvH4_1g16370, FvH4_1g17510, FvH4_1g20230, FvH4_1g21210, FvH4_1g22820, FvH4_1g26980, FvH4_2g35110, FvH4_2g40170, FvH4_3g17990, FvH4_3g23440, FvH4_3g45810, FvH4_4g24870, FvH4_4g27110, FvH4_5g01440, FvH4_5g01460, FvH4_5g03210, FvH4_5g15150, FvH4_5g19800, FvH4_5g19840, FvH4_5g33180, FvH4_5g35401, FvH4_6g02660, FvH4_6g14010, FvH4_6g17450, FvH4_6g…
	BP	GO:0006694	steroid biosynthetic process	0.0095908	6	FvH4_2g02590, FvH4_2g02600, FvH4_2g02652, FvH4_4g14050, FvH4_6g45521, FvH4_7g01390
	MF	GO:0016705	oxidoreductase activity, acting on paired donors, with incorporation or reduction of molecular oxygen	0.00115508	42	FvH4_1g08780, FvH4_1g23681, FvH4_1g29330, FvH4_2g02590, FvH4_2g02600, FvH4_2g02652, FvH4_2g07410, FvH4_2g14690, FvH4_2g29930, FvH4_2g33640, FvH4_3g15240, FvH4_3g17220, FvH4_3g24410, FvH4_4g14050, FvH4_4g25390, FvH4_4g27900, FvH4_4g29370, FvH4_4g29483, FvH4_5g00510, FvH4_5g00572, FvH4_5g01580, FvH4_5g01581, FvH4_5g01641, FvH4_5g02700, FvH4_5g10880, FvH4_5g21590, FvH4_5g25150, FvH4_6g11310, FvH4_6g…
	MF	GO:0020037	heme binding	0.00707411	41	FvH4_1g08780, FvH4_1g15551, FvH4_1g20350, FvH4_1g23681, FvH4_1g29330, FvH4_2g07410, FvH4_2g33640, FvH4_3g15240, FvH4_3g17220, FvH4_3g24410, FvH4_3g44351, FvH4_4g25390, FvH4_4g27900, FvH4_4g29370, FvH4_4g29483, FvH4_4g29701, FvH4_5g00510, FvH4_5g00572, FvH4_5g01580, FvH4_5g01581, FvH4_5g01641, FvH4_5g02700, FvH4_5g10880, FvH4_5g21320, FvH4_5g21590, FvH4_5g25150, FvH4_5g36620, FvH4_6g18280, FvH4_6g…
	MF	GO:0005506	iron ion binding	0.00336831	38	FvH4_1g08780, FvH4_1g23681, FvH4_1g29330, FvH4_2g07410, FvH4_2g33640, FvH4_3g15240, FvH4_3g17220, FvH4_3g24410, FvH4_4g25390, FvH4_4g27900, FvH4_4g29370, FvH4_4g29483, FvH4_4g36370, FvH4_5g00510, FvH4_5g00572, FvH4_5g01580, FvH4_5g01581, FvH4_5g01641, FvH4_5g02700, FvH4_5g05360, FvH4_5g10880, FvH4_5g21590, FvH4_5g25150, FvH4_6g03680, FvH4_6g18280, FvH4_6g22840, FvH4_6g26870, FvH4_6g26890, FvH4_6g…
	BP	GO:0005975	carbohydrate metabolic process	4.41928e-05	65	FvH4_1g00290, FvH4_1g19194, FvH4_1g21310, FvH4_1g22230, FvH4_1g26560, FvH4_1g29260, FvH4_1g30380, FvH4_2g00610, FvH4_2g03793, FvH4_2g05560, FvH4_2g09250, FvH4_2g10330, FvH4_2g12370, FvH4_2g20740, FvH4_2g26000, FvH4_2g31570, FvH4_2g34480, FvH4_2g38670, FvH4_2g39200, FvH4_3g00840, FvH4_3g00850, FvH4_3g07420, FvH4_3g23380, FvH4_3g23410, FvH4_3g26961, FvH4_3g30850, FvH4_3g38160, FvH4_3g42760, FvH4_4g…
	BP	GO:0044262	cellular carbohydrate metabolic process	4.02204e-05	26	FvH4_1g22230, FvH4_1g29260, FvH4_2g05560, FvH4_2g09250, FvH4_2g20740, FvH4_2g26000, FvH4_2g34480, FvH4_3g00840, FvH4_3g00850, FvH4_3g07420, FvH4_3g30850, FvH4_3g42760, FvH4_4g06430, FvH4_4g09160, FvH4_4g09230, FvH4_4g12960, FvH4_4g36370, FvH4_5g11460, FvH4_5g22550, FvH4_5g23160, FvH4_5g28110, FvH4_6g32610, FvH4_6g38150, FvH4_6g38480, FvH4_6g42800, FvH4_6g43860
	MF	GO:0004553	hydrolase activity, hydrolyzing O-glycosyl compounds	0.00105501	40	FvH4_1g00290, FvH4_1g30380, FvH4_2g00610, FvH4_2g03793, FvH4_2g10330, FvH4_2g12370, FvH4_2g31570, FvH4_2g38670, FvH4_2g39200, FvH4_3g00840, FvH4_3g00850, FvH4_3g12840, FvH4_3g23380, FvH4_3g23410, FvH4_3g26961, FvH4_3g30850, FvH4_3g38160, FvH4_4g05230, FvH4_4g05940, FvH4_4g09160, FvH4_4g09230, FvH4_4g10600, FvH4_4g12960, FvH4_4g19370, FvH4_4g26180, FvH4_4g30310, FvH4_4g34120, FvH4_5g03040, FvH4_5g…
	CC	GO:0030312	external encapsulating structure	0.0027905	9	FvH4_3g00840, FvH4_3g00850, FvH4_3g30850, FvH4_4g09160, FvH4_4g09230, FvH4_4g12960, FvH4_6g38150, FvH4_6g43860, FvH4_6g50010
	MF	GO:0016757	glycosyltransferase activity	0.00990025	45	FvH4_1g13990, FvH4_1g15180, FvH4_1g16840, FvH4_1g19390, FvH4_1g21000, FvH4_1g21020, FvH4_1g22230, FvH4_1g26560, FvH4_1g29260, FvH4_2g20740, FvH4_2g26000, FvH4_2g34480, FvH4_3g00840, FvH4_3g00850, FvH4_3g07420, FvH4_3g21730, FvH4_3g24670, FvH4_3g30850, FvH4_3g39570, FvH4_3g42760, FvH4_4g09160, FvH4_4g09230, FvH4_4g12960, FvH4_4g13212, FvH4_4g30540, FvH4_4g30550, FvH4_5g16880, FvH4_5g19390, FvH4_5g…
	BP	GO:0042546	cell wall biogenesis	0.000609809	12	FvH4_2g05560, FvH4_2g34480, FvH4_3g00840, FvH4_3g00850, FvH4_3g30850, FvH4_4g09160, FvH4_4g09230, FvH4_4g12960, FvH4_5g28110, FvH4_6g38150, FvH4_6g43860, FvH4_6g46460
	BP	GO:0005976	polysaccharide metabolic process	2.83725e-05	21	FvH4_1g22230, FvH4_1g29260, FvH4_2g05560, FvH4_2g09250, FvH4_2g20740, FvH4_2g34480, FvH4_3g00840, FvH4_3g00850, FvH4_3g07420, FvH4_3g30850, FvH4_3g42760, FvH4_4g05230, FvH4_4g09160, FvH4_4g09230, FvH4_4g12960, FvH4_5g23160, FvH4_5g28110, FvH4_6g38150, FvH4_6g38480, FvH4_6g42800, FvH4_6g43860
	BP	GO:0044036	cell wall macromolecule metabolic process	4.35278e-05	14	FvH4_2g05560, FvH4_2g31570, FvH4_2g34480, FvH4_3g00840, FvH4_3g00850, FvH4_3g30850, FvH4_4g09160, FvH4_4g09230, FvH4_4g10600, FvH4_4g12960, FvH4_4g19370, FvH4_5g28110, FvH4_6g38150, FvH4_6g43860
	MF	GO:0046527	glucosyltransferase activity	0.000570554	16	FvH4_2g20740, FvH4_2g26000, FvH4_3g00840, FvH4_3g00850, FvH4_3g07420, FvH4_3g30850, FvH4_3g42760, FvH4_4g09160, FvH4_4g09230, FvH4_4g12960, FvH4_5g23160, FvH4_6g38150, FvH4_6g38480, FvH4_6g42800, FvH4_6g43860, FvH4_7g31450
	BP	GO:0006073	cellular glucan metabolic process	9.19502e-05	17	FvH4_1g22230, FvH4_1g29260, FvH4_2g09250, FvH4_2g20740, FvH4_3g00840, FvH4_3g00850, FvH4_3g07420, FvH4_3g30850, FvH4_3g42760, FvH4_4g09160, FvH4_4g09230, FvH4_4g12960, FvH4_5g23160, FvH4_6g38150, FvH4_6g38480, FvH4_6g42800, FvH4_6g43860
	BP	GO:0010410	hemicellulose metabolic process	0.000152045	11	FvH4_2g05560, FvH4_2g34480, FvH4_3g00840, FvH4_3g00850, FvH4_3g30850, FvH4_4g09160, FvH4_4g09230, FvH4_4g12960, FvH4_5g28110, FvH4_6g38150, FvH4_6g43860
	MF	GO:0016762	xyloglucan:xyloglucosyl transferase activity	0.00180378	8	FvH4_3g00840, FvH4_3g00850, FvH4_3g30850, FvH4_4g09160, FvH4_4g09230, FvH4_4g12960, FvH4_6g38150, FvH4_6g43860
	BP	GO:0010411	xyloglucan metabolic process	0.00148349	8	FvH4_3g00840, FvH4_3g00850, FvH4_3g30850, FvH4_4g09160, FvH4_4g09230, FvH4_4g12960, FvH4_6g38150, FvH4_6g43860
AL	BP	GO:1901700	response to oxygen-containing compound	0.00749169	11	FvH4_1g12560, FvH4_1g12582, FvH4_1g21260, FvH4_2g27210, FvH4_3g30620, FvH4_4g19020, FvH4_4g19700, FvH4_4g34890, FvH4_5g12520, FvH4_6g31260, FvH4_7g29480
	MF	GO:0016757	glycosyltransferase activity	0.00637577	39	FvH4_1g16840, FvH4_1g21000, FvH4_2g16670, FvH4_2g25370, FvH4_2g40370, FvH4_3g02020, FvH4_3g05830, FvH4_3g23310, FvH4_3g30840, FvH4_3g37910, FvH4_4g18040, FvH4_4g22090, FvH4_4g25670, FvH4_4g30370, FvH4_5g11820, FvH4_5g16480, FvH4_5g23770, FvH4_5g27930, FvH4_5g34510, FvH4_6g15450, FvH4_6g16230, FvH4_6g16250, FvH4_6g23970, FvH4_6g39330, FvH4_6g39350, FvH4_6g39380, FvH4_6g42780, FvH4_6g42800, FvH4_6g…
	MF	GO:0016758	hexosyltransferase activity	0.00512036	33	FvH4_1g16840, FvH4_2g16670, FvH4_2g25370, FvH4_3g02020, FvH4_3g05830, FvH4_3g23310, FvH4_3g37910, FvH4_4g22090, FvH4_4g25670, FvH4_4g30370, FvH4_5g11820, FvH4_5g16480, FvH4_5g23770, FvH4_5g27930, FvH4_5g34510, FvH4_6g15450, FvH4_6g16230, FvH4_6g16250, FvH4_6g39330, FvH4_6g39350, FvH4_6g39380, FvH4_6g42780, FvH4_6g42800, FvH4_6g43860, FvH4_6g47580, FvH4_6g48410, FvH4_6g50530, FvH4_6g51700, FvH4_6g…
	MF	GO:0020037	heme binding	0.00109354	38	FvH4_1g13420, FvH4_1g16930, FvH4_1g17340, FvH4_2g05960, FvH4_2g07410, FvH4_2g33580, FvH4_2g36190, FvH4_3g15280, FvH4_3g17264, FvH4_3g24520, FvH4_3g28720, FvH4_3g33910, FvH4_3g40180, FvH4_4g24052, FvH4_4g24080, FvH4_4g24460, FvH4_4g27900, FvH4_4g29483, FvH4_4g29484, FvH4_4g29810, FvH4_5g01641, FvH4_5g02700, FvH4_5g08100, FvH4_5g08170, FvH4_5g12400, FvH4_5g14010, FvH4_5g18260, FvH4_6g26870, FvH4_6g…
	MF	GO:0005506	iron ion binding	0.00012123	38	FvH4_1g13420, FvH4_1g16930, FvH4_2g07410, FvH4_2g33580, FvH4_2g36190, FvH4_3g15280, FvH4_3g17264, FvH4_3g24520, FvH4_4g10190, FvH4_4g24052, FvH4_4g24080, FvH4_4g24460, FvH4_4g27900, FvH4_4g29483, FvH4_4g29484, FvH4_4g29810, FvH4_4g36370, FvH4_5g01641, FvH4_5g02700, FvH4_5g08100, FvH4_5g08170, FvH4_5g12400, FvH4_5g14010, FvH4_5g18260, FvH4_6g26870, FvH4_6g26890, FvH4_6g30880, FvH4_6g33170, FvH4_6g…
	MF	GO:0016667	oxidoreductase activity, acting on a sulfur group of donors	0.00749169	11	FvH4_2g20100, FvH4_2g24960, FvH4_2g38150, FvH4_3g01900, FvH4_3g02911, FvH4_3g28720, FvH4_4g06520, FvH4_4g20900, FvH4_4g36430, FvH4_6g26180, FvH4_6g48990
	BP	GO:0019725	cellular homeostasis	0.000584655	18	FvH4_2g14420, FvH4_2g20100, FvH4_2g24960, FvH4_2g38150, FvH4_2g40760, FvH4_3g01900, FvH4_3g02911, FvH4_3g29400, FvH4_4g06520, FvH4_4g06760, FvH4_4g20900, FvH4_4g36430, FvH4_5g33310, FvH4_6g00380, FvH4_6g20020, FvH4_6g26180, FvH4_6g48990, FvH4_7g30640
	BP	GO:0045454	cell redox homeostasis	0.000591381	16	FvH4_2g14420, FvH4_2g20100, FvH4_2g24960, FvH4_2g38150, FvH4_2g40760, FvH4_3g01900, FvH4_3g02911, FvH4_4g06520, FvH4_4g06760, FvH4_4g20900, FvH4_4g36430, FvH4_5g33310, FvH4_6g00380, FvH4_6g20020, FvH4_6g26180, FvH4_6g48990
FL	BP	GO:0006662	glycerol ether metabolic process	0.00116324	4	FvH4_2g14900, FvH4_3g02911, FvH4_6g26180, FvH4_6g49350
	BP	GO:1901605	alpha-amino acid metabolic process	0.00925094	9	FvH4_1g28390, FvH4_1g30220, FvH4_2g41260, FvH4_3g01940, FvH4_4g10280, FvH4_4g29300, FvH4_6g26860, FvH4_6g37460, FvH4_7g23420
	BP	GO:0046394	carboxylic acid biosynthetic process	0.00966165	11	FvH4_1g04020, FvH4_1g28390, FvH4_1g30220, FvH4_2g41260, FvH4_3g01940, FvH4_4g10280, FvH4_5g38000, FvH4_6g26860, FvH4_6g37460, FvH4_6g47090, FvH4_7g23420
NC	BP	GO:0009627	systemic acquired resistance	0.00961134	3	FvH4_1g26630, FvH4_3g30320, FvH4_4g11910
	BP	GO:0009639	response to red or far red light	0.00936866	3	FvH4_2g09190, FvH4_3g06380, FvH4_3g37820
NL	MF	GO:0003844	1,4-alpha-glucan branching enzyme activity	0.00178915	3	FvH4_2g37381, FvH4_2g37410, FvH4_3g23220
	MF	GO:0004045	aminoacyl-tRNA hydrolase activity	0.00746083	3	FvH4_2g35470, FvH4_3g45460, FvH4_5g29670

### Sheet: SData_11B
SData11B. GO terms enriched in genic regions of DEDMGs in Alta, FDP817 and NCGR1363
Eco_tissue	Ontology	ID	Description	pvalue	Nr. Genes	Associated Genes Found
AL TSS	BP	GO:1901700	response to oxygen-containing compound	0.00799233	6	FvH4_1g12560, FvH4_4g19020, FvH4_4g19700, FvH4_4g34890, FvH4_5g12520, FvH4_7g29480
	BP	GO:0019725	cellular homeostasis	0.00249441	9	FvH4_2g14420, FvH4_2g38150, FvH4_3g02911, FvH4_3g29400, FvH4_4g06520, FvH4_4g06760, FvH4_4g36430, FvH4_6g26180, FvH4_7g30640
	MF	GO:0015035	protein-disulfide reductase activity	0.00877181	5	FvH4_2g38150, FvH4_3g02911, FvH4_4g06520, FvH4_4g36430, FvH4_6g26180
	BP	GO:0045454	cell redox homeostasis	0.00655579	7	FvH4_2g14420, FvH4_2g38150, FvH4_3g02911, FvH4_4g06520, FvH4_4g06760, FvH4_4g36430, FvH4_6g26180
FL TSS	BP	GO:0006073	cellular glucan metabolic process	0.00618307	4	FvH4_1g29260, FvH4_2g09250, FvH4_6g16550, FvH4_6g43860
NC TSS	BP	GO:0009639	response to red or far red light	8.81737e-05	3	FvH4_2g09190, FvH4_3g06380, FvH4_3g37820
NL TSS	BP	GO:0042254	ribosome biogenesis	0.00682919	4	FvH4_2g09160, FvH4_4g11570, FvH4_6g46921, FvH4_7g34000
	BP	GO:0072528	pyrimidine-containing compound biosynthetic process	0.00497147	3	FvH4_3g13560, FvH4_3g33490, FvH4_6g26410
AC Gene	BP	GO:0005984	disaccharide metabolic process	0.00438404	4	FvH4_2g28820, FvH4_3g06590, FvH4_7g31140, FvH4_7g31160
	BP	GO:0005992	trehalose biosynthetic process	0.00700139	3	FvH4_3g06590, FvH4_7g31140, FvH4_7g31160
	MF	GO:0016887	ATP hydrolysis activity	0.00486935	9	FvH4_1g04210, FvH4_3g31510, FvH4_3g33610, FvH4_5g30560, FvH4_5g31960, FvH4_6g18030, FvH4_7g08440, FvH4_7g21390, FvH4_7g32320
	MF	GO:0017111	nucleoside-triphosphatase activity	0.00479711	14	FvH4_1g04210, FvH4_1g20380, FvH4_1g29630, FvH4_2g17980, FvH4_2g38190, FvH4_3g31510, FvH4_3g33610, FvH4_5g17740, FvH4_5g30560, FvH4_5g31960, FvH4_6g18030, FvH4_7g08440, FvH4_7g21390, FvH4_7g32320
	MF	GO:0050660	flavin adenine dinucleotide binding	0.000132392	11	FvH4_2g15511, FvH4_2g16450, FvH4_2g30990, FvH4_3g04610, FvH4_3g10940, FvH4_3g29000, FvH4_3g32900, FvH4_4g04030, FvH4_4g14050, FvH4_6g19352, FvH4_6g33360
	MF	GO:0071949	FAD binding	0.00157483	6	FvH4_2g15511, FvH4_2g30990, FvH4_3g04610, FvH4_3g10940, FvH4_3g29000, FvH4_4g14050
	BP	GO:0051276	chromosome organization	0.00358807	9	FvH4_1g06810, FvH4_2g41000, FvH4_3g04050, FvH4_4g18310, FvH4_4g18640, FvH4_5g17210, FvH4_6g07480, FvH4_6g20270, FvH4_7g05000
	BP	GO:0000070	mitotic sister chromatid segregation	0.00446023	4	FvH4_2g41000, FvH4_3g04050, FvH4_4g18310, FvH4_6g20270
	BP	GO:0000280	nuclear division	0.00517552	5	FvH4_2g18790, FvH4_2g41000, FvH4_3g04050, FvH4_4g18310, FvH4_6g20270
NC Gene	BP	GO:0008299	isoprenoid biosynthetic process	0.00235329	3	FvH4_1g07950, FvH4_2g17100, FvH4_7g10860
	MF	GO:0016620	oxidoreductase activity, acting on the aldehyde or oxo group of donors, NAD or NADP as acceptor	0.00445614	3	FvH4_1g05080, FvH4_3g24570, FvH4_4g06322
NL Gene	BP	GO:0009250	glucan biosynthetic process	0.00251787	3	FvH4_2g37381, FvH4_3g23220, FvH4_6g38480
FC TES	MF	GO:0008017	microtubule binding	0.0021976	5	FvH4_1g19311, FvH4_2g07030, FvH4_2g10080, FvH4_5g02480, FvH4_7g07660
FL TES	BP	GO:0005984	disaccharide metabolic process	0.00179584	3	FvH4_2g26000, FvH4_5g05100, FvH4_5g22550
	BP	GO:0042910	xenobiotic transmembrane transporter activity	0.0075983	3	FvH4_2g10120, FvH4_4g26361, FvH4_7g29000
	BP	GO:0070008	serine-type exopeptidase activity	0.0051059	3	FvH4_2g21240, FvH4_2g34900, FvH4_2g37820
	BP	GO:0006662	glycerol ether metabolic process	7.05522e-05	3	FvH4_2g14900, FvH4_3g02911, FvH4_6g26180
	MF	GO:0015035	protein-disulfide reductase activity	0.00780926	3	FvH4_2g14900, FvH4_3g02911, FvH4_6g26180
	BP	GO:1901605	alpha-amino acid metabolic process	4.39493e-05	7	FvH4_2g41260, FvH4_3g01940, FvH4_4g10280, FvH4_4g29300, FvH4_6g26860, FvH4_6g37460, FvH4_7g23420
	BP	GO:0046394	carboxylic acid biosynthetic process	7.73646e-05	8	FvH4_1g04020, FvH4_2g41260, FvH4_3g01940, FvH4_4g10280, FvH4_6g26860, FvH4_6g37460, FvH4_6g47090, FvH4_7g23420
NC TES	MF	GO:0004497	monooxygenase activity	0.00315472	4	FvH4_1g28960, FvH4_2g02660, FvH4_2g16430, FvH4_4g25390
	BP	GO:0070008	serine-type exopeptidase activity	0.00300268	3	FvH4_2g03550, FvH4_2g03570, FvH4_2g37820
NL TES	BP	GO:0009167	purine ribonucleoside monophosphate metabolic process	0.000879565	3	FvH4_5g04980, FvH4_5g27720, FvH4_6g23440

### Sheet: SData_11C
SData11C. GO terms enriched in CG, CHG and CHH contexts of DEDMGs in Alta, FDP817 and NCGR1363
Eco_tissue	Ontology	ID	Description	pvalue	Nr. Genes	Associated Genes Found
AC CG	MF	GO:0046873	metal ion transmembrane transporter activity	0.00293688	8	FvH4_1g03960, FvH4_2g30280, FvH4_3g00030, FvH4_3g12900, FvH4_4g02330, FvH4_4g06940, FvH4_6g39460, FvH4_6g40200
	BP	GO:0044262	cellular carbohydrate metabolic process	0.00271235	9	FvH4_2g20740, FvH4_2g34480, FvH4_4g06430, FvH4_5g11460, FvH4_5g22550, FvH4_5g23160, FvH4_6g32610, FvH4_6g38480, FvH4_6g42800
	BP	GO:0016051	carbohydrate biosynthetic process	0.00235125	7	FvH4_2g20740, FvH4_2g34480, FvH4_5g22550, FvH4_5g23160, FvH4_5g33740, FvH4_6g38480, FvH4_6g42800
	BP	GO:0051274	beta-glucan biosynthetic process	0.00795139	4	FvH4_2g20740, FvH4_5g23160, FvH4_6g38480, FvH4_6g42800
AL CG	CC	GO:0009521	photosystem	0.00957581	4	FvH4_1g08270, FvH4_2g22470, FvH4_3g21080, FvH4_6g06280
	MF	GO:0016160	amylase activity	0.000761441	4	FvH4_2g37840, FvH4_4g05230, FvH4_5g11520, FvH4_6g43670
	BP	GO:1901607	alpha-amino acid biosynthetic process	0.00828702	6	FvH4_1g28390, FvH4_1g30220, FvH4_3g38350, FvH4_4g14190, FvH4_4g29880, FvH4_7g31770
	MF	GO:0016667	oxidoreductase activity, acting on a sulfur group of donors	0.00127348	7	FvH4_2g20100, FvH4_2g24960, FvH4_3g01900, FvH4_3g02911, FvH4_4g20900, FvH4_6g26180, FvH4_6g48990
	MF	GO:0015035	protein-disulfide reductase activity	0.00845511	5	FvH4_2g20100, FvH4_2g24960, FvH4_3g02911, FvH4_6g26180, FvH4_6g48990
	BP	GO:0045454	cell redox homeostasis	0.00105529	9	FvH4_2g14420, FvH4_2g20100, FvH4_2g24960, FvH4_3g01900, FvH4_3g02911, FvH4_4g20900, FvH4_6g20020, FvH4_6g26180, FvH4_6g48990
FL CG	BP	GO:0006662	glycerol ether metabolic process	2.72559e-05	3	FvH4_2g14900, FvH4_3g02911, FvH4_6g26180
	MF	GO:0015035	protein-disulfide reductase activity	0.00373337	3	FvH4_2g14900, FvH4_3g02911, FvH4_6g26180
AC CHH	MF	GO:0005249	voltage-gated potassium channel activity	0.00773983	4	FvH4_1g03960, FvH4_1g30020, FvH4_5g17700, FvH4_5g28980
	MF	GO:0140110	transcription regulator activity	0.000895752	36	FvH4_1g04810, FvH4_1g09180, FvH4_1g14040, FvH4_1g16370, FvH4_1g17510, FvH4_1g20230, FvH4_1g21210, FvH4_1g22820, FvH4_1g26980, FvH4_2g35110, FvH4_2g40170, FvH4_3g17990, FvH4_3g23440, FvH4_3g45810, FvH4_4g24870, FvH4_4g27110, FvH4_5g01440, FvH4_5g01460, FvH4_5g03210, FvH4_5g15150, FvH4_5g19800, FvH4_5g19840, FvH4_5g33180, FvH4_5g35401, FvH4_6g02660, FvH4_6g14010, FvH4_6g17450, FvH4_6g18000, FvH4_6g…
	BP	GO:1901700	response to oxygen-containing compound	0.00813129	10	FvH4_1g12550, FvH4_1g12582, FvH4_1g14040, FvH4_2g27210, FvH4_2g40170, FvH4_3g17990, FvH4_4g18990, FvH4_4g19120, FvH4_6g31260, FvH4_7g29480
	BP	GO:0010088	phloem development	0.00902248	4	FvH4_4g02370, FvH4_4g25310, FvH4_5g06680, FvH4_7g07630
	MF	GO:0016705	oxidoreductase activity, acting on paired donors, with incorporation or reduction of molecular oxygen	0.00169201	33	FvH4_1g23681, FvH4_1g29330, FvH4_2g02590, FvH4_2g02600, FvH4_2g02652, FvH4_2g14690, FvH4_2g33640, FvH4_3g15240, FvH4_3g17220, FvH4_3g24410, FvH4_4g14050, FvH4_4g25390, FvH4_5g00510, FvH4_5g00572, FvH4_5g01641, FvH4_5g02700, FvH4_5g10880, FvH4_5g21590, FvH4_5g25150, FvH4_6g11310, FvH4_6g18280, FvH4_6g22840, FvH4_6g26870, FvH4_6g26890, FvH4_6g29060, FvH4_6g34910, FvH4_6g40310, FvH4_6g43640, FvH4_6g…
	MF	GO:0020037	heme binding	0.00926173	32	FvH4_1g15551, FvH4_1g23681, FvH4_1g29330, FvH4_2g33640, FvH4_3g15240, FvH4_3g17220, FvH4_3g24410, FvH4_3g44351, FvH4_4g25390, FvH4_4g29701, FvH4_5g00510, FvH4_5g00572, FvH4_5g01641, FvH4_5g02700, FvH4_5g10880, FvH4_5g21320, FvH4_5g21590, FvH4_5g25150, FvH4_5g36620, FvH4_6g18280, FvH4_6g22840, FvH4_6g26870, FvH4_6g26890, FvH4_6g29060, FvH4_6g34910, FvH4_6g40310, FvH4_6g45180, FvH4_7g13060, FvH4_7g…
	MF	GO:0050660	flavin adenine dinucleotide binding	0.000933904	15	FvH4_1g16470, FvH4_1g21250, FvH4_1g23740, FvH4_2g02590, FvH4_2g02600, FvH4_2g02652, FvH4_3g04610, FvH4_3g10930, FvH4_3g10990, FvH4_3g11330, FvH4_4g14050, FvH4_6g19350, FvH4_6g19352, FvH4_6g23261, FvH4_7g17510
	MF	GO:0071949	FAD binding	0.00486106	8	FvH4_1g21250, FvH4_1g23740, FvH4_3g04610, FvH4_3g10930, FvH4_3g10990, FvH4_3g11330, FvH4_4g14050, FvH4_7g17510
	BP	GO:0008238	exopeptidase activity	0.00447453	10	FvH4_2g02550, FvH4_2g03522, FvH4_2g03560, FvH4_2g34890, FvH4_2g34900, FvH4_3g04600, FvH4_3g30390, FvH4_4g07930, FvH4_4g22840, FvH4_7g01760
	MF	GO:0004185	serine-type carboxypeptidase activity	0.000807999	9	FvH4_2g03522, FvH4_2g03560, FvH4_2g34890, FvH4_2g34900, FvH4_3g04600, FvH4_3g30390, FvH4_4g07930, FvH4_4g22840, FvH4_7g01760
	BP	GO:0005975	carbohydrate metabolic process	0.000967765	47	FvH4_1g19194, FvH4_1g21310, FvH4_1g22230, FvH4_1g26560, FvH4_1g29260, FvH4_1g30380, FvH4_2g00610, FvH4_2g05560, FvH4_2g09250, FvH4_2g10330, FvH4_2g12370, FvH4_2g26000, FvH4_2g31570, FvH4_2g34480, FvH4_2g38670, FvH4_2g39200, FvH4_3g00840, FvH4_3g00850, FvH4_3g07420, FvH4_3g23380, FvH4_3g23410, FvH4_3g30850, FvH4_3g42760, FvH4_4g05230, FvH4_4g05940, FvH4_4g06430, FvH4_4g09160, FvH4_4g09230, FvH4_4g…
	BP	GO:0044262	cellular carbohydrate metabolic process	0.000289517	19	FvH4_1g22230, FvH4_1g29260, FvH4_2g05560, FvH4_2g09250, FvH4_2g26000, FvH4_2g34480, FvH4_3g00840, FvH4_3g00850, FvH4_3g07420, FvH4_3g30850, FvH4_3g42760, FvH4_4g06430, FvH4_4g09160, FvH4_4g09230, FvH4_4g12960, FvH4_4g36370, FvH4_6g38150, FvH4_6g38480, FvH4_6g43860
	MF	GO:0004553	hydrolase activity, hydrolyzing O-glycosyl compounds	0.00112473	32	FvH4_1g30380, FvH4_2g00610, FvH4_2g10330, FvH4_2g12370, FvH4_2g31570, FvH4_2g38670, FvH4_2g39200, FvH4_3g00840, FvH4_3g00850, FvH4_3g12840, FvH4_3g23380, FvH4_3g23410, FvH4_3g30850, FvH4_4g05230, FvH4_4g05940, FvH4_4g09160, FvH4_4g09230, FvH4_4g10600, FvH4_4g12960, FvH4_4g26180, FvH4_4g30310, FvH4_4g34120, FvH4_5g03040, FvH4_5g09420, FvH4_5g16460, FvH4_6g24680, FvH4_6g36270, FvH4_6g38150, FvH4_6g…
	BP	GO:0005976	polysaccharide metabolic process	0.000121302	17	FvH4_1g22230, FvH4_1g29260, FvH4_2g05560, FvH4_2g09250, FvH4_2g34480, FvH4_3g00840, FvH4_3g00850, FvH4_3g07420, FvH4_3g30850, FvH4_3g42760, FvH4_4g05230, FvH4_4g09160, FvH4_4g09230, FvH4_4g12960, FvH4_6g38150, FvH4_6g38480, FvH4_6g43860
	CC	GO:0030312	external encapsulating structure	0.000321107	9	FvH4_3g00840, FvH4_3g00850, FvH4_3g30850, FvH4_4g09160, FvH4_4g09230, FvH4_4g12960, FvH4_6g38150, FvH4_6g43860, FvH4_6g50010
	BP	GO:0005975	carbohydrate metabolic process	0.000967765	47	FvH4_1g19194, FvH4_1g21310, FvH4_1g22230, FvH4_1g26560, FvH4_1g29260, FvH4_1g30380, FvH4_2g00610, FvH4_2g05560, FvH4_2g09250, FvH4_2g10330, FvH4_2g12370, FvH4_2g26000, FvH4_2g31570, FvH4_2g34480, FvH4_2g38670, FvH4_2g39200, FvH4_3g00840, FvH4_3g00850, FvH4_3g07420, FvH4_3g23380, FvH4_3g23410, FvH4_3g30850, FvH4_3g42760, FvH4_4g05230, FvH4_4g05940, FvH4_4g06430, FvH4_4g09160, FvH4_4g09230, FvH4_4g…
	BP	GO:0044085	cellular component biogenesis	0.0017124	27	FvH4_2g05560, FvH4_2g09160, FvH4_2g33010, FvH4_2g34480, FvH4_2g39030, FvH4_3g00840, FvH4_3g00850, FvH4_3g22760, FvH4_3g30850, FvH4_4g00380, FvH4_4g04380, FvH4_4g09160, FvH4_4g09230, FvH4_4g11570, FvH4_4g12960, FvH4_5g02710, FvH4_5g05360, FvH4_5g12620, FvH4_5g29540, FvH4_5g30060, FvH4_6g34300, FvH4_6g38150, FvH4_6g41540, FvH4_6g43860, FvH4_6g44910, FvH4_6g46460, FvH4_7g13110
	BP	GO:0042546	cell wall biogenesis	0.000249538	11	FvH4_2g05560, FvH4_2g34480, FvH4_3g00840, FvH4_3g00850, FvH4_3g30850, FvH4_4g09160, FvH4_4g09230, FvH4_4g12960, FvH4_6g38150, FvH4_6g43860, FvH4_6g46460
	BP	GO:0044262	cellular carbohydrate metabolic process	0.000289517	19	FvH4_1g22230, FvH4_1g29260, FvH4_2g05560, FvH4_2g09250, FvH4_2g26000, FvH4_2g34480, FvH4_3g00840, FvH4_3g00850, FvH4_3g07420, FvH4_3g30850, FvH4_3g42760, FvH4_4g06430, FvH4_4g09160, FvH4_4g09230, FvH4_4g12960, FvH4_4g36370, FvH4_6g38150, FvH4_6g38480, FvH4_6g43860
	BP	GO:0005976	polysaccharide metabolic process	0.000121302	17	FvH4_1g22230, FvH4_1g29260, FvH4_2g05560, FvH4_2g09250, FvH4_2g34480, FvH4_3g00840, FvH4_3g00850, FvH4_3g07420, FvH4_3g30850, FvH4_3g42760, FvH4_4g05230, FvH4_4g09160, FvH4_4g09230, FvH4_4g12960, FvH4_6g38150, FvH4_6g38480, FvH4_6g43860
	BP	GO:0044036	cell wall macromolecule metabolic process	0.000223618	12	FvH4_2g05560, FvH4_2g31570, FvH4_2g34480, FvH4_3g00840, FvH4_3g00850, FvH4_3g30850, FvH4_4g09160, FvH4_4g09230, FvH4_4g10600, FvH4_4g12960, FvH4_6g38150, FvH4_6g43860
	BP	GO:0042254	ribosome biogenesis	0.00945434	10	FvH4_2g09160, FvH4_2g39030, FvH4_4g00380, FvH4_4g11570, FvH4_5g12620, FvH4_5g29540, FvH4_5g30060, FvH4_6g34300, FvH4_6g44910, FvH4_7g13110
	MF	GO:0046527	glucosyltransferase activity	0.000876216	13	FvH4_2g26000, FvH4_3g00840, FvH4_3g00850, FvH4_3g07420, FvH4_3g30850, FvH4_3g42760, FvH4_4g09160, FvH4_4g09230, FvH4_4g12960, FvH4_6g38150, FvH4_6g38480, FvH4_6g43860, FvH4_7g31450
	BP	GO:0006073	cellular glucan metabolic process	0.000262192	14	FvH4_1g22230, FvH4_1g29260, FvH4_2g09250, FvH4_3g00840, FvH4_3g00850, FvH4_3g07420, FvH4_3g30850, FvH4_3g42760, FvH4_4g09160, FvH4_4g09230, FvH4_4g12960, FvH4_6g38150, FvH4_6g38480, FvH4_6g43860
	BP	GO:0010410	hemicellulose metabolic process	0.000117468	10	FvH4_2g05560, FvH4_2g34480, FvH4_3g00840, FvH4_3g00850, FvH4_3g30850, FvH4_4g09160, FvH4_4g09230, FvH4_4g12960, FvH4_6g38150, FvH4_6g43860
	MF	GO:0016762	xyloglucan:xyloglucosyl transferase activity	0.000294083	8	FvH4_3g00840, FvH4_3g00850, FvH4_3g30850, FvH4_4g09160, FvH4_4g09230, FvH4_4g12960, FvH4_6g38150, FvH4_6g43860
	BP	GO:0010411	xyloglucan metabolic process	0.000257449	8	FvH4_3g00840, FvH4_3g00850, FvH4_3g30850, FvH4_4g09160, FvH4_4g09230, FvH4_4g12960, FvH4_6g38150, FvH4_6g43860
AL CHH	BP	GO:1901700	response to oxygen-containing compound	0.00337109	9	FvH4_1g12560, FvH4_1g12582, FvH4_1g21260, FvH4_3g30620, FvH4_4g19020, FvH4_4g19700, FvH4_4g34890, FvH4_5g12520, FvH4_6g31260
	BP	GO:0009415	response to water	0.00825344	3	FvH4_1g12560, FvH4_1g12582, FvH4_5g12520
FLCHH	BP	GO:0044262	cellular carbohydrate metabolic process	0.00856658	9	FvH4_1g29260, FvH4_2g09250, FvH4_2g26000, FvH4_3g30850, FvH4_5g05100, FvH4_5g22550, FvH4_5g26380, FvH4_6g32720, FvH4_6g43860
NL CHH	MF	GO:0004045	aminoacyl-tRNA hydrolase activity	0.0075591	3	FvH4_2g35470, FvH4_3g45460, FvH4_5g29670

### Sheet: SData_11D
ST11D. GO terms enriched in DEDMGs unique to crowns and leaves of ecotypes
Eco_tissue	Ontology	ID	Description	pvalue	Nr. Genes	Associated Genes Found
AC	MF	GO:0004185	serine-type carboxypeptidase activity	0.00857978	8	FvH4_2g03522, FvH4_2g34890, FvH4_2g34900, FvH4_3g04600, FvH4_3g30390, FvH4_4g07930, FvH4_4g22840, FvH4_7g01760
	MF	GO:0050660	flavin adenine dinucleotide binding	0.00524889	15	FvH4_1g21250, FvH4_2g02590, FvH4_2g02600, FvH4_2g02652, FvH4_2g29930, FvH4_3g04610, FvH4_3g10930, FvH4_3g10990, FvH4_3g11330, FvH4_3g20880, FvH4_4g14050, FvH4_6g19352, FvH4_6g23261, FvH4_6g33360, FvH4_7g17510
	MF	GO:0140110	transcription regulator activity	0.00863302	36	FvH4_1g04810, FvH4_1g09180, FvH4_1g13880, FvH4_1g14040, FvH4_1g16370, FvH4_1g17510, FvH4_1g20230, FvH4_1g21210, FvH4_1g22820, FvH4_1g26980, FvH4_2g35110, FvH4_2g40170, FvH4_3g17990, FvH4_3g23440, FvH4_3g45810, FvH4_4g24870, FvH4_5g01440, FvH4_5g01460, FvH4_5g03210, FvH4_5g15150, FvH4_5g19800, FvH4_5g33180, FvH4_6g02660, FvH4_6g14010, FvH4_6g17450, FvH4_6g18000, FvH4_6g20510, FvH4_6g22050, FvH4_6g…
	BP	GO:0006694	steroid biosynthetic process	0.00472899	6	FvH4_2g02590, FvH4_2g02600, FvH4_2g02652, FvH4_4g14050, FvH4_6g45521, FvH4_7g01390
	MF	GO:0016705	oxidoreductase activity, acting on paired donors, with incorporation or reduction of molecular oxygen	0.00537287	35	FvH4_1g23681, FvH4_1g29330, FvH4_2g02590, FvH4_2g02600, FvH4_2g02652, FvH4_2g07410, FvH4_2g14690, FvH4_2g29930, FvH4_2g33640, FvH4_3g15240, FvH4_3g24410, FvH4_4g14050, FvH4_4g27900, FvH4_4g29370, FvH4_4g29483, FvH4_5g00510, FvH4_5g00572, FvH4_5g01580, FvH4_5g01581, FvH4_5g01641, FvH4_5g02700, FvH4_5g10880, FvH4_5g25150, FvH4_6g11310, FvH4_6g18280, FvH4_6g22840, FvH4_6g26890, FvH4_6g29060, FvH4_6g…
	CC	GO:0030312	external encapsulating structure	0.0048395	8	FvH4_3g00840, FvH4_3g00850, FvH4_3g30850, FvH4_4g09230, FvH4_4g12960, FvH4_6g38150, FvH4_6g43860, FvH4_6g50010
	BP	GO:0005975	carbohydrate metabolic process	0.00452781	49	FvH4_1g00290, FvH4_1g21310, FvH4_1g29260, FvH4_1g30380, FvH4_2g03793, FvH4_2g05560, FvH4_2g09250, FvH4_2g20740, FvH4_2g26000, FvH4_2g31570, FvH4_2g34480, FvH4_2g39200, FvH4_3g00840, FvH4_3g00850, FvH4_3g07420, FvH4_3g23380, FvH4_3g26961, FvH4_3g30850, FvH4_3g38160, FvH4_3g42760, FvH4_4g05230, FvH4_4g05940, FvH4_4g06430, FvH4_4g09230, FvH4_4g12960, FvH4_4g26180, FvH4_4g29730, FvH4_4g36370, FvH4_5g…
	BP	GO:0042546	cell wall biogenesis	0.000661742	11	FvH4_2g05560, FvH4_2g34480, FvH4_3g00840, FvH4_3g00850, FvH4_3g30850, FvH4_4g09230, FvH4_4g12960, FvH4_5g28110, FvH4_6g38150, FvH4_6g43860, FvH4_6g46460
	BP	GO:0044262	cellular carbohydrate metabolic process	2.20435e-05	24	FvH4_1g29260, FvH4_2g05560, FvH4_2g09250, FvH4_2g20740, FvH4_2g26000, FvH4_2g34480, FvH4_3g00840, FvH4_3g00850, FvH4_3g07420, FvH4_3g30850, FvH4_3g42760, FvH4_4g06430, FvH4_4g09230, FvH4_4g12960, FvH4_4g36370, FvH4_5g11460, FvH4_5g22550, FvH4_5g23160, FvH4_5g28110, FvH4_6g32610, FvH4_6g38150, FvH4_6g38480, FvH4_6g42800, FvH4_6g43860
	BP	GO:0005976	polysaccharide metabolic process	3.55283e-05	19	FvH4_1g29260, FvH4_2g05560, FvH4_2g09250, FvH4_2g20740, FvH4_2g34480, FvH4_3g00840, FvH4_3g00850, FvH4_3g07420, FvH4_3g30850, FvH4_3g42760, FvH4_4g05230, FvH4_4g09230, FvH4_4g12960, FvH4_5g23160, FvH4_5g28110, FvH4_6g38150, FvH4_6g38480, FvH4_6g42800, FvH4_6g43860
	BP	GO:0044036	cell wall macromolecule metabolic process	0.000309271	12	FvH4_2g05560, FvH4_2g31570, FvH4_2g34480, FvH4_3g00840, FvH4_3g00850, FvH4_3g30850, FvH4_4g09230, FvH4_4g10600, FvH4_4g12960, FvH4_5g28110, FvH4_6g38150, FvH4_6g43860
	MF	GO:0046527	glucosyltransferase activity	0.000407936	15	FvH4_2g20740, FvH4_2g26000, FvH4_3g00840, FvH4_3g00850, FvH4_3g07420, FvH4_3g30850, FvH4_3g42760, FvH4_4g09230, FvH4_4g12960, FvH4_5g23160, FvH4_6g38150, FvH4_6g38480, FvH4_6g42800, FvH4_6g43860, FvH4_7g31450
	BP	GO:0006073	cellular glucan metabolic process	0.000257729	15	FvH4_1g29260, FvH4_2g09250, FvH4_2g20740, FvH4_3g00840, FvH4_3g00850, FvH4_3g07420, FvH4_3g30850, FvH4_3g42760, FvH4_4g09230, FvH4_4g12960, FvH4_5g23160, FvH4_6g38150, FvH4_6g38480, FvH4_6g42800, FvH4_6g43860
	BP	GO:0010410	hemicellulose metabolic process	0.000248957	10	FvH4_2g05560, FvH4_2g34480, FvH4_3g00840, FvH4_3g00850, FvH4_3g30850, FvH4_4g09230, FvH4_4g12960, FvH4_5g28110, FvH4_6g38150, FvH4_6g43860
	MF	GO:0016762	xyloglucan:xyloglucosyl transferase activity	0.00534107	7	FvH4_3g00840, FvH4_3g00850, FvH4_3g30850, FvH4_4g09230, FvH4_4g12960, FvH4_6g38150, FvH4_6g43860
	BP	GO:0010411	xyloglucan metabolic process	0.0047402	7	FvH4_3g00840, FvH4_3g00850, FvH4_3g30850, FvH4_4g09230, FvH4_4g12960, FvH4_6g38150, FvH4_6g43860
	BP	GO:0003700	DNA-binding transcription factor activity	0.000750697	35	FvH4_1g04810, FvH4_1g09180, FvH4_1g13880, FvH4_1g14040, FvH4_1g16370, FvH4_1g20230, FvH4_1g21210, FvH4_1g22820, FvH4_1g26980, FvH4_2g35110, FvH4_2g40170, FvH4_3g17990, FvH4_3g23440, FvH4_3g45810, FvH4_4g24870, FvH4_5g01440, FvH4_5g01460, FvH4_5g03210, FvH4_5g15150, FvH4_5g19800, FvH4_5g33180, FvH4_6g02660, FvH4_6g14010, FvH4_6g17450, FvH4_6g18000, FvH4_6g20510, FvH4_6g22050, FvH4_6g26090, FvH4_6g…
	BP	GO:0004180	carboxypeptidase activity	0.000775338	8	FvH4_2g03522, FvH4_2g34890, FvH4_2g34900, FvH4_3g04600, FvH4_3g30390, FvH4_4g07930, FvH4_4g22840, FvH4_7g01760
	BP	GO:0008202	steroid metabolic process	0.000801543	6	FvH4_2g02590, FvH4_2g02600, FvH4_2g02652, FvH4_4g14050, FvH4_6g45521, FvH4_7g01390
	CC	GO:0005618	cell wall	0.00055343	7	FvH4_3g00840, FvH4_3g00850, FvH4_3g30850, FvH4_4g09230, FvH4_4g12960, FvH4_6g38150, FvH4_6g43860
	BP	GO:0044264	cellular polysaccharide metabolic process	0.00055343	18	FvH4_1g29260, FvH4_2g05560, FvH4_2g09250, FvH4_2g20740, FvH4_2g34480, FvH4_3g00840, FvH4_3g00850, FvH4_3g07420, FvH4_3g30850, FvH4_3g42760, FvH4_4g09230, FvH4_4g12960, FvH4_5g23160, FvH4_5g28110, FvH4_6g38150, FvH4_6g38480, FvH4_6g42800, FvH4_6g43860
	BP	GO:0000271	polysaccharide biosynthetic process	0.00055343	10	FvH4_2g05560, FvH4_2g09250, FvH4_2g20740, FvH4_2g34480, FvH4_3g07420, FvH4_3g42760, FvH4_5g23160, FvH4_5g28110, FvH4_6g38480, FvH4_6g42800
	BP	GO:0010383	cell wall polysaccharide metabolic process	0.00055343	10	FvH4_2g05560, FvH4_2g34480, FvH4_3g00840, FvH4_3g00850, FvH4_3g30850, FvH4_4g09230, FvH4_4g12960, FvH4_5g28110, FvH4_6g38150, FvH4_6g43860
	BP	GO:0044042	glucan metabolic process	0.00055343	15	FvH4_1g29260, FvH4_2g09250, FvH4_2g20740, FvH4_3g00840, FvH4_3g00850, FvH4_3g07420, FvH4_3g30850, FvH4_3g42760, FvH4_4g09230, FvH4_4g12960, FvH4_5g23160, FvH4_6g38150, FvH4_6g38480, FvH4_6g42800, FvH4_6g43860
	BP	GO:0033692	cellular polysaccharide biosynthetic process	0.00055343	10	FvH4_2g05560, FvH4_2g09250, FvH4_2g20740, FvH4_2g34480, FvH4_3g07420, FvH4_3g42760, FvH4_5g23160, FvH4_5g28110, FvH4_6g38480, FvH4_6g42800
AL	MF	GO:0005506	iron ion binding	3.92536e-05	29	FvH4_1g16930, FvH4_2g07410, FvH4_2g33580, FvH4_2g36190, FvH4_3g15280, FvH4_3g17264, FvH4_3g24520, FvH4_4g24052, FvH4_4g24080, FvH4_4g24460, FvH4_4g29484, FvH4_4g29810, FvH4_4g36370, FvH4_5g01641, FvH4_5g02700, FvH4_5g08100, FvH4_5g08170, FvH4_5g12400, FvH4_5g14010, FvH4_5g18260, FvH4_6g26870, FvH4_6g44530, FvH4_6g44750, FvH4_7g04131, FvH4_7g08590, FvH4_7g12282, FvH4_7g13080, FvH4_7g24370, FvH4_7g…
NC	BP	GO:0006779	porphyrin-containing compound biosynthetic process	0.00272289	3	FvH4_1g28960, FvH4_2g10180, FvH4_6g23800
	BP	GO:0009627	systemic acquired resistance	0.0014809	3	FvH4_1g26630, FvH4_3g30320, FvH4_4g11910
	BP	GO:0046148	pigment biosynthetic process	0.00391168	4	FvH4_1g07950, FvH4_1g28960, FvH4_2g10180, FvH4_6g23800
	BP	GO:0006778	porphyrin-containing compound metabolic process	0.00391168	3	FvH4_1g28960, FvH4_2g10180, FvH4_6g23800
	BP	GO:0033014	tetrapyrrole biosynthetic process	0.00391168	3	FvH4_1g28960, FvH4_2g10180, FvH4_6g23800
	BP	GO:0043207	response to external biotic stimulus	0.00357779	3	FvH4_1g26630, FvH4_3g30320, FvH4_4g11910
	BP	GO:0051707	response to other organism	0.00357779	3	FvH4_1g26630, FvH4_3g30320, FvH4_4g11910
	BP	GO:0098542	defense response to other organism	0.00357779	3	FvH4_1g26630, FvH4_3g30320, FvH4_4g11910
NL	MF	GO:0004045	aminoacyl-tRNA hydrolase activity	0.00166718	3	FvH4_2g35470, FvH4_3g45460, FvH4_5g29670
	MF	GO:0003844	1,4-alpha-glucan branching enzyme activity	0.000501159	3	FvH4_2g37381, FvH4_2g37410, FvH4_3g23220
	BP	GO:0006112	energy reserve metabolic process	0.000501159	3	FvH4_2g37381, FvH4_2g37410, FvH4_3g23220
	BP	GO:0005977	glycogen metabolic process	0.000501159	3	FvH4_2g37381, FvH4_2g37410, FvH4_3g23220
	BP	GO:0005978	glycogen biosynthetic process	0.000501159	3	FvH4_2g37381, FvH4_2g37410, FvH4_3g23220
