## Supplemental_data S1-S16 for "Epigenetic plasticity is associated with enhanced tolerance to low temperature stress in woodland strawberry": Supplemental data 13.xlsx

### Sheet: README
Differentially expressed differentially methylated genes (DEDMGs ) shared by all three ecotypes
In column G, letter G, L and NA represent methylation gain, loss and not available, respectively.
Methylation data for each ecotype follows the same order as the ecotype positions
Sheet name	Description
Shared_DEDMGs_ACFCNC	DEDMGs shared by crowns of Alta (AC), FDP817 (FC) and NCGR1363 (NC)
Shared_DEDMGs_ALFLNL	DEDMGs shared by leaves of Alta (AL), FDP817 (FL) and NCGR1363 (NL)

### Sheet: Shared_DEDMGs_ACFCNC
	Gene name		Differential Expression			Methylation (Gain - Loss)
Comparison	Gene ID	Description	AC	FC	NC	AC_FC_NC	Context	region
AC_FC_NC	FvH4_1g23740	FAD/NAD(P)-binding oxidoreductase family protein	51.7663	19.057	4.78112	GL_G_G	CHH	Gene
						G_NA_G	CHH	TES
	FvH4_2g03560	serine carboxypeptidase-like 18	-3.54729	-2.83984	-4.4159	G_G_L	CHH	Gene
						NA_G_NA	CHH	TES
	FvH4_3g06380	phytochrome E	-8.18635	-6.53805	-5.30924	G_L_L	CHH	TSS
						NA_NA_L	CHH	Gene
	FvH4_3g17220	cytochrome P450, family 72, subfamily A, polypeptide 15	2.71115	2.56657	2.73709	G_NA_NA	CG	Gene
						G_G_NA	CHH	Gene
						NA_NA_GL	CHH	TES
	FvH4_4g09940	CAP (Cysteine-rich secretory proteins, Antigen 5, and Pathogenesis-related 1 protein) superfamily protein	-156.44	-441.229	-27.4364	G_L_G	CHH	TSS
	FvH4_4g10367	PREDICTED: uncharacterized protein LOC101315302 [Fragaria vesca subsp. vesca]	-4.13545	-8.3038	-3.15253	G_GL_L	CHH	Gene
	FvH4_4g19730	PREDICTED: uncharacterized protein LOC101307188 [Fragaria vesca subsp. vesca]	2.66944	2.5376	2.62712	L_NA_NA	CHH	TSS
						NA_NA_GL	CHH	Gene
						G_G_NA	CHH	TES
	FvH4_5g01650	hapless 2	2.51339	8.27262	3.32321	L_G_G	CHH	Gene
	FvH4_5g34190	Disease resistance protein (TIR-NBS-LRR class) family	-3.11005	-7.04192	-2.7769	GL_NA_NA	CHG	Gene
						NA_G_GL	CHH	Gene
	FvH4_5g35401	K-box region and MADS-box transcription factor family protein	8.34189	2.32601	-2.18601	L_NA_NA	CHG	Gene
						GL_G_G	CHH	Gene
	FvH4_6g12010	#NA	-2.24105	-5.98414	-2.04551	NA_G_NA	CG	TES
						G_NA_G	CHH	Gene
						NA_G_NA	CHH	TES
	FvH4_6g32380	HPT phosphotransmitter 4	-524.531	-41.9175	-5.38211	L_NA_L	CHH	TSS
						NA_G_G	CHH	TES
	FvH4_7g05640	TRICHOME BIREFRINGENCE-LIKE 36	-4.09549	-14.488	-3.3245	NA_G_NA	CG	Gene
						L_L_NA	CHG	TES
						NA_NA_L	CHH	TSS
	FvH4_7g18160	nodulin MtN21 /EamA-like transporter family protein	-646.809	-75.9924	-5.708	G_NA_NA	CHH	TSS
						NA_L_G	CHH	Gene

### Sheet: Shared_DEDMGs_ALFLNL
	Gene name		Differential Expression			Methylation (Gain - Loss)
Comparison	Gene ID	Description	AL	FL	NL	AL_FL_NL	Context	region
AL_FL_NL	FvH4_1g18970	Protein of unknown function (duplicated DUF1399)	-3.80482	-10.1698	-5.98839	G_NA_NA	CG	TSS
						NA_G_NA	CG	Gene
						NA_NA_G	CHG	TSS
						L_NA_G	CHH	TES
	FvH4_1g21500	aspartate aminotransferase	-3.59033	-6.25717	-2.24049	GL_L_G	CHH	Gene
	FvH4_1g28510	Leucine-rich repeat protein kinase family protein	-2.86994	-3.02452	-2.51998	L_NA_NA	CG	Gene
						NA_G_L	CHH	TSS
	FvH4_2g09800	RNA-binding (RRM/RBD/RNP motifs) family protein	3.01207	2.40848	3.0997	G_NA_NA	CHG	Gene
						NA_L_NA	CHH	TSS
						NA_NA_L	CHH	Gene
						NA_NA_L	CHH	TES
	FvH4_2g29861	cysteine-rich RLK (RECEPTOR-like protein kinase) 29	-5.11494	-10.8965	-2.80575	G_NA_NA	CG	TES
						NA_L_L	CHH	TES
	FvH4_2g31050	Duplicated homeodomain-like superfamily protein	2.70551	2.22616	4.77334	L_NA_NA	CHH	TSS
						NA_L_L	CHH	TES
	FvH4_2g32360	Zinc finger C-x8-C-x5-C-x3-H type family protein	15.3023	19.4455	6.36377	NA_L_NA	CG	TES
						G_NA_L	CHH	TSS
						G_NA_NA	CHH	TES
	FvH4_2g36060	PREDICTED: coiled-coil domain-containing protein 25 [Fragaria vesca subsp. vesca]	-2.47099	-2.91981	-2.77258	G_NA_NA	CG	TES
						L_L_L	CHH	TES
	FvH4_3g09070	Protein of unknown function (DUF506)	23.6414	200.342	5.84509	L_NA_NA	CG	Gene
						NA_G_L	CHH	TSS
						NA_G_L	CHH	Gene
						G_NA_NA	CHH	TES
	FvH4_3g10090	root FNR 1	-3.46892	-5.25098	-2.41093	G_G_NA	CG	Gene
						NA_NA_L	CHH	TSS
	FvH4_3g16430	Seven transmembrane MLO family protein	-21.1577	-101.377	-49.6794	NA_G_NA	CHG	Gene
						G_NA_L	CHH	Gene
	FvH4_4g24061	Trimeric LpxA-like enzyme	3.53184	-3.73951	2.396	G_L_G	CHH	TES
	FvH4_5g23940	PREDICTED: uncharacterized protein LOC101302456 [Fragaria vesca subsp. vesca]	-3.84235	-5.92679	-6.45728	G_NA_NA	CG	TSS
						NA_L_NA	CG	Gene
						NA_NA_L	CHH	TSS
	FvH4_5g33530	amino acid permease 6	-4.70153	-4.77438	-2.79398	NA_L_NA	CG	TSS
						G_NA_G	CHH	TSS
						L_L_NA	CHH	Gene
	FvH4_6g17750	pentatricopeptide (PPR) repeat-containing protein	2.94419	2.70989	3.99612	NA_G_G	CHH	TSS
						G_NA_L	CHH	TES
	FvH4_6g21711	Disease resistance-responsive (dirigent-like protein) family protein	-10.4408	-12.9841	-3.45134	G_G_NA	CG	TES
						L_NA_G	CHH	TES
	FvH4_6g30830	Cyclin A2;4	2.83601	2.85209	2.896	L_NA_NA	CHH	TSS
						NA_G_L	CHH	TES
	FvH4_6g31560	ARM repeat superfamily protein	4.60177	5.82217	4.31198	GL_L_L	CHH	TES
	FvH4_6g33170	cytochrome P450, family 90, subfamily D, polypeptide 1	-7.69381	-6.85799	-3.17973	L_L_L	CHH	TSS
	FvH4_6g35640	GDSL-motif lipase 5	-6.19288	-4.34315	-2.95606	G_NA_NA	CHH	TSS
						L_G_GL	CHH	Gene
						NA_G_NA	CHH	TES
	FvH4_6g40280	Heavy metal transport/detoxification superfamily protein	-6.26677	-6.39097	-6.70023	G_L_L	CHH	TSS
	FvH4_6g52200	CCT motif family protein	-3.71307	-2.54379	-2.1308	NA_G_NA	CG	Gene
						L_NA_G	CHH	TSS
	FvH4_6g53741	K-box region and MADS-box transcription factor family protein	1627.35	30.9383	91.5969	G_NA_NA	CHG	Gene
						GL_L_G	CHH	Gene
	FvH4_7g02720	ACD1-like	-2.4316	-3.18137	-2.41641	G_L_L	CHH	Gene
						NA_NA_L	CHH	TES
