## Supplemental_data S1-S16 for "Epigenetic plasticity is associated with enhanced tolerance to low temperature stress in woodland strawberry": Supplemental data 14.xlsx

### Sheet: README
Shared DEDMGs that were upregulated or downregulated in both ecotypes, and hyper- and /or hypomethylated in the same sequence context and genic region
Expression data for each ecotype follows the same order as the ecotype positions in column A
Sheet name	Description
Crowns	Shared DEDMGs in crowns of ecotype pairs
Leaves	Shared DEDMGs in leaves of ecotype pairs
Crowns_leaves	Shared DEDMGs in crowns and leaves within ecotypes

### Sheet: Crowns
	Gene name		Differential Expression		Methylation
Comparison	Gene ID	Description	Ecotype 1	Ecotype 2	Gain - Loss	Context	region
Alta crown-FDP817 crown	FvH4_4g06940	PREDICTED: calcium-transporting ATPase 8, plasma membrane-type-like [Fragaria vesca subsp. vesca]	2.63572	2.35566	Gain	CHH	upstream
	FvH4_1g22230	PREDICTED: 4-alpha-glucanotransferase, chloroplastic/amyloplastic [Fragaria vesca subsp. vesca]	5.71717	2.04008	Gain	CHH	upstream
	FvH4_6g23530	PREDICTED: translation factor GUF1 homolog, chloroplastic [Fragaria vesca subsp. vesca]	3.71861	2.31754	Gain	CHH	upstream
	FvH4_3g05270	PREDICTED: F-box/LRR-repeat protein At3g48880-like [Fragaria vesca subsp. vesca]	2.65319	3.12564	Gain	CHH	upstream
	FvH4_7g12540	UTP:RNA uridylyltransferase 1 [Rosa chinensis]	3.75003	2.85091	Gain	CHH	body
	FvH4_5g37590	PREDICTED: probable LRR receptor-like serine/threonine-protein kinase At4g08850 isoform X1 [Fragaria vesca subsp. vesca]	29.0505	19.7819	Gain	CHH	downstream
	FvH4_4g19650	PREDICTED: FIP1[V]	3.50431	3.12051	Gain	CHH	downstream
	FvH4_1g01450	PREDICTED: ATPase 8, plasma membrane-type-like isoform X2 [Fragaria vesca subsp. vesca]	2.28915	2.11001	Gain	CHH	downstream
	FvH4_4g12940	PREDICTED: uncharacterized protein LOC101314843 isoform X2 [Fragaria vesca subsp. vesca]	2.04851	2.49339	Gain	CHH	downstream
	FvH4_6g48490	PREDICTED: vacuolar amino acid transporter 1 [Fragaria vesca subsp. vesca]	17.4611	18.5398	Gain	CHH	downstream
Alta crown-NCGR1363 crown	FvH4_6g19350	Long-chain fatty alcohol dehydrogenase family protein	2.48128	5.43897	Gain	CHH	upstream
	FvH4_3g21610	NAD(P)-binding Rossmann-fold superfamily protein	2.82385	2.09392	Gain	CHH	body
	FvH4_3g35810	Toll-Interleukin-Resistance (TIR) domain-containing protein	4.31584	2.87301	Gain	CHH	body
	FvH4_3g18371	D-mannose binding lectin protein with Apple-like carbohydrate-binding domain	5.81616	3.24734	Gain	CHH	downstream
	FvH4_4g03301	2-oxoglutarate (2OG) and Fe(II)-dependent oxygenase superfamily protein	2.57137	2.98664	Gain	CHH	downstream
	FvH4_4g25390	cytochrome P450, family 71, subfamily B, polypeptide 34	143.323	3.34597	Gain	CHH	downstream
	FvH4_4g35990	PREDICTED: uncharacterized protein LOC101308960 isoform X1 [Fragaria vesca subsp. vesca]	2.64761	2.17791	Gain	CHH	downstream
	FvH4_5g02130	glutathione peroxidase 6	6.204	2.13604	Gain	CHH	downstream
	FvH4_6g00020	Zinc-binding dehydrogenase family protein	2.31079	2.28283	Gain	CHH	downstream
FDP817 crown-NCGR1363 crown	FvH4_3g27720	F-box family protein	3.57649	2.73808	Gain	CHH	body
Alta crown-NCGR1363 crown	FvH4_1g16470	PREDICTED: tRNA-dihydrouridine(16/17) synthase [NAD(P)(+)]	2.80481	2.3068	Loss	CHH	downstream
Alta crown-FDP817 crown	FvH4_7g22332	PREDICTED: heat shock cognate 70 kDa protein-like [Fragaria vesca subsp. vesca]	-101.889	-5.70283	Gain	CHH	upstream
	FvH4_4g25000	PREDICTED: very-long-chain 3-oxoacyl-CoA reductase 1-like [Fragaria vesca subsp. vesca]	-2.23827	-2.401	Gain	CHH	upstream
	FvH4_3g34080	hypothetical protein RchiOBHm_Chr5g0061721 [Rosa chinensis]	-2.81122	-2.55787	Gain	CHH	upstream
	FvH4_1g26850	PREDICTED: long chain acyl-CoA synthetase 1-like [Fragaria vesca subsp. vesca]	-3.6475	-4.75766	Gain	CHH	upstream
	FvH4_6g16060	PREDICTED: phenylalanine ammonia-lyase 1 [Fragaria vesca subsp. vesca]	-3.56677	-20.2149	Gain	CHH	upstream
	FvH4_2g30830	PREDICTED: copper transporter 5.1 [Fragaria vesca subsp. vesca]	-3.29889	-4.18272	Gain	CHH	upstream
	FvH4_3g07190	uncharacterized protein LOC112165286 isoform X1 [Rosa chinensis]	-12.8726	-11.3147	Gain	CHH	upstream
	FvH4_6g53430	PREDICTED: sulfite oxidase [Fragaria vesca subsp. vesca]	-2.0815	-4.20132	Gain	CG	body
	FvH4_1g19194	PREDICTED: rhamnogalacturonate lyase B-like [Fragaria vesca subsp. vesca]	-3.78357	-3.66484	Gain	CHH	body
	FvH4_1g17950	PREDICTED: uncharacterized protein LOC101294803 [Fragaria vesca subsp. vesca]	-7.03097	-7.11352	Gain	CHH	downstream
	FvH4_4g02370	PREDICTED: uncharacterized protein LOC101297774 [Fragaria vesca subsp. vesca]	-123.697	-16.2797	Gain	CHH	downstream
	FvH4_3g23410	PREDICTED: glucan endo-1,3-beta-glucosidase 14-like [Fragaria vesca subsp. vesca]	-3.35049	-2.15636	Gain	CHH	downstream
Alta crown-NCGR1363 crown	FvH4_3g07430	receptor-like protein 51 [Rosa chinensis]	-6.12435	-2.29954	Gain	CHH	upstream
	FvH4_5g33810	PREDICTED: transcription factor bHLH93-like [Fragaria vesca subsp. vesca]	-11.0223	-2.63649	Gain	CHH	upstream
	FvH4_6g26930	PREDICTED: rac-like GTP-binding protein RAC2 [Fragaria vesca subsp. vesca]	-7.34162	-2.42775	Gain	CHH	upstream
	FvH4_7g16070	PREDICTED: protein trichome birefringence-like 25 [Fragaria vesca subsp. vesca]	-13.2532	-5.2066	Gain	CHH	upstream
	FvH4_1g21500	PREDICTED: bifunctional aspartate aminotransferase and glutamate/aspartate-prephenate aminotransferase [Fragaria vesca subsp. vesca]	-3.12988	-3.09045	Gain	CHH	body
	FvH4_3g31910	PREDICTED: uncharacterized membrane protein At1g06890 [Fragaria vesca subsp. vesca]	-68.024	-3.58543	Gain	CHH	body
	FvH4_6g43231	hypothetical protein CARUB_v10021660mg, partial [Capsella rubella]	-8.7906	-2.18557	Gain	CHH	body
	FvH4_2g33310	Uncharacterised protein family SERF	-8.66547	-4.50921	Gain	CHH	downstream
	FvH4_6g03052	NAD(P)-linked oxidoreductase superfamily protein	-4.65572	-3.9695	Gain	CHH	downstream
	FvH4_6g25140	Plant protein of unknown function (DUF247)	-4.8848	-3.38131	Gain	CHH	downstream
FDP817 crown-NCGR1363 crown	FvH4_4g15250	PREDICTED: probable linoleate 9S-lipoxygenase 5 [Fragaria vesca subsp. vesca]	-5.52718	-2.0579	Gain	CHH	upstream
	FvH4_2g34060	PREDICTED: uncharacterized acetyltransferase At3g50280-like [Fragaria vesca subsp. vesca]	-4.8185	-3.68202	Gain	CHH	body
	FvH4_5g34080	AGAMOUS-LIKE 16	-2.04863	-3.12581	Gain	CHH	body
Alta crown-FDP817 crown	FvH4_2g05530	PREDICTED: uncharacterized protein At4g06744 [Fragaria vesca subsp. vesca]	-8.58335	-6.51676	Loss	CHH	upstream
	FvH4_2g17700	PREDICTED: monocopper oxidase-like protein SKU5 [Fragaria vesca subsp. vesca]	-5.12407	-4.96138	Loss	CHH	upstream
	FvH4_4g02740	PREDICTED: protein WVD2-like 1 [Fragaria vesca subsp. vesca]	-3.59573	-2.98094	Loss	CHH	body
	FvH4_5g22280	PREDICTED: protein TORNADO 2 [Fragaria vesca subsp. vesca]	-5.81811	-2.77352	Loss	CHH	downstream
	FvH4_2g23710	PREDICTED: aluminum-activated malate transporter 13-like [Fragaria vesca subsp. vesca]	-24.3878	-2.78486	Loss	CHH	downstream
	FvH4_3g21130	PREDICTED: uncharacterized protein LOC101314162 [Fragaria vesca subsp. vesca]	-53.4663	-27.7739	Loss	CHH	downstream
	FvH4_4g03305	PREDICTED: 1-aminocyclopropane-1-carboxylate oxidase homolog 2-like [Fragaria vesca subsp. vesca]	-2.95824	-10.6716	Loss	CHH	downstream
Alta crown-NCGR1363 crown	FvH4_2g21640	PREDICTED: desiccation-related protein PCC13-62-like [Fragaria vesca subsp. vesca]	-4.88475	-6.9613	Loss	CHH	upstream
	FvH4_3g34070	PREDICTED: uncharacterized protein LOC101311291 isoform X1 [Fragaria vesca subsp. vesca]	-5.85706	-3.80506	Loss	CHH	upstream
	FvH4_4g31530	PREDICTED: HVA22-like protein c [Fragaria vesca subsp. vesca]	-45.3936	-3.6425	Loss	CHH	upstream
	FvH4_2g25710	Plant invertase/pectin methylesterase inhibitor superfamily protein	-25.2509	-6.16972	Loss	CHH	body
	FvH4_4g20720	#N/A	-2.55006	-2.61049	Loss	CHH	body
	FvH4_6g14750	PREDICTED: uncharacterized protein LOC101314581 [Fragaria vesca subsp. vesca]	-8.0414	-3.85872	Loss	CHH	downstream
	FvH4_6g29480	PREDICTED: putative disease resistance protein RGA3 [Fragaria vesca subsp. vesca]	-2.68342	-2.42625	Loss	CHH	downstream
	FvH4_7g01020	PREDICTED: transcription factor MYB46 [Fragaria vesca subsp. vesca]	-8.9653	-2.16073	Loss	CHH	downstream
FDP817 crown-NCGR1363 crown	FvH4_2g04580	PREDICTED: 3-oxo-Delta(4,5)-steroid 5-beta-reductase-like [Fragaria vesca subsp. vesca]	-2.35861	-2.22716	Loss	CHH	body
	FvH4_5g25130	PREDICTED: 3-oxo-Delta(4,5)-steroid 5-beta-reductase-like [Fragaria vesca subsp. vesca]	-2.81928	-2.89651	Loss	CHH	downstream

### Sheet: Leaves
	Gene name		Diff Exp		Methylation
Comparison	Gene ID	Description	Ecotype 1	Ecotype 2	Gain or Loss	Context	Region
Alta leaf-FDP817 leaf	FvH4_2g33280	Glycosyl hydrolase family 35 protein	2.97194	4.81567	Gain	CG	Upstream
	FvH4_6g26170	RING membrane-anchor 1	4.2411	3.19465	Gain	CHH	Upstream
	FvH4_3g36670	SCARECROW-like 14	2.87441	2.55976	Gain	CG	Body
	FvH4_5g20710	Histone H3 K4-specific methyltransferase SET7/9 family protein	3.26815	13.3492	Gain	CG	Body
	FvH4_5g08670	HVA22 homologue D	3.48217	2.66037	Gain	CHH	Downstream
	FvH4_2g20710	PREDICTED: uncharacterized protein LOC105349632 isoform X3 [Fragaria vesca subsp. vesca]	5.41556	2.08918	Gain	CHH	Downstream
Alta leaf-NCGR1363 leaf	FvH4_2g07440	cold-regulated 413-plasma membrane 2	6.52359	4.19289	Gain	CHH	Upstream
	FvH4_6g39350	UDP-glucosyl transferase 71B6	33.4832	12.2377	Gain	CHH	Upstream
	FvH4_2g25030	catalytics	2.08623	2.18936	Gain	CHH	Upstream
	FvH4_2g38150	Glutathione S-transferase family protein	2.77028	3.33754	Gain	CHH	Upstream
	FvH4_4g08920	transferases, transferring glycosyl groups	2.53727	2.69718	Gain	CHH	Upstream
	FvH4_7g19660	patatin-like protein 6	2.59145	2.03406	Gain	CG	Body
	FvH4_7g11890	FKBP-like peptidyl-prolyl cis-trans isomerase family protein	2.36132	2.52678	Gain	CG	Body
	FvH4_4g29483	cytochrome P450, family 72, subfamily A, polypeptide 8	27.9946	10.5368	Gain	CHH	Body
	FvH4_7g13060	cytochrome P450, family 71, subfamily A, polypeptide 25	9765.5	97.9772	Gain	CHH	Body
	FvH4_4g00400	Protein kinase superfamily protein	4.54392	3.05053	Gain	CHH	Downstream
FDP817 leaf-NCGR1363 leaf	FvH4_2g14300	Mitochondrial substrate carrier family protein	2.9086	2.60201	Gain	CHH	Upstream
	FvH4_6g16900	transducin family protein / WD-40 repeat family protein	3.18701	3.97951	Gain	CHH	Upstream
	FvH4_7g16650	PREDICTED: UV-stimulated scaffold protein A homolog [Fragaria vesca subsp. vesca]	3.11789	2.22885	Gain	CHH	Downstream
	FvH4_5g27720	GMP synthase (glutamine-hydrolyzing), putative / glutamine amidotransferase, putative	2.89444	2.57315	Gain	CHH	Downstream
Alta leaf-FDP817 leaf	FvH4_3g32220	Protein of unknown function, DUF584	3.00962	2.8184	Loss	CHH	Upstream
	FvH4_2g15260	Protein kinase protein with adenine nucleotide alpha hydrolases-like domain	5.13296	7.46463	Loss	CHH	Body
	FvH4_4g27900	cytochrome P450, family 76, subfamily C, polypeptide 4	20.0338	14.3914	Loss	CHH	Body
Alta leaf-NCGR1363 leaf	FvH4_5g26370	Auxin efflux carrier family protein	15.2662	3.74893	Loss	CHH	Upstream
	FvH4_1g22910	Domain of unknown function (DUF1726) ;Putative ATPase (DUF699)	2.21942	5.0291	Loss	CHG	Body
	FvH4_1g12582	PREDICTED: dehydrin DHN2-like [Fragaria vesca subsp. vesca]	133.851	27.2898	Loss	CHH	Body
	FvH4_1g14620	AP2/B3-like transcriptional factor family protein	2.43087	3.78844	Loss	CHH	Downstream
	FvH4_7g02820	Calcium-dependent ARF-type GTPase activating protein family	2.59592	2.1728	Loss	CHH	Downstream
FDP817 leaf-NCGR1363 leaf	FvH4_2g10130	minichromosome maintenance 9	2.25146	4.98167	Loss	CHH	Upstream
	FvH4_7g17310	Ubiquitin-specific protease family C19-related protein	2.76786	3.23564	Loss	CHH	Body
Alta leaf-FDP817 leaf	FvH4_4g33011	purple acid phosphatase 3	-4.69512	-8.26031	Gain	CG	Upstream
	FvH4_3g45750	Protein of Unknown Function (DUF239)	-2.72246	-3.0369	Gain	CHH	Upstream
	FvH4_5g24090	acyl-CoA-binding protein 6	-2.02487	-2.42601	Gain	CG	Body
	FvH4_2g27940	Protein kinase protein with adenine nucleotide alpha hydrolases-like domain	-3.30963	-3.54634	Gain	CG	Body
	FvH4_4g20190	PREDICTED: uncharacterized protein LOC101302246 [Fragaria vesca subsp. vesca]	-6.32224	-4.97714	Gain	CG	Body
	FvH4_5g24410	Major facilitator superfamily protein	-4.7727	-2.11014	Gain	CG	Body
	FvH4_5g27140	ferric reduction oxidase 7	-2.9342	-4.76632	Gain	CG	Body
	FvH4_2g30480	PREDICTED: uncharacterized protein LOC101305096 [Fragaria vesca subsp. vesca]	-8.10592	-7.5762	Gain	CG	Body
	FvH4_1g30220	glutamine synthase clone F11	-7.38929	-6.31373	Gain	CG	Body
	FvH4_1g28390	Cobalamin-independent synthase family protein	-3.04272	-2.15581	Gain	CG	Body
	FvH4_7g31820	spermidine synthase 3	-3.87335	-4.54882	Gain	CG	Body
	FvH4_1g18590	ankyrin repeat family protein	-2.66894	-3.6753	Gain	CG	Body
	FvH4_1g16990	RING/U-box superfamily protein	-12.7019	-96.3394	Gain	CG	Downstream
	FvH4_4g33010	purple acid phosphatase 3	-14.8917	-14.4803	Gain	CG	Downstream
	FvH4_6g47090	biotin carboxyl carrier protein 2	-2.91766	-2.76382	Gain	CG	Downstream
	FvH4_2g06880	Homeodomain-like superfamily protein	-9.38997	-17.3575	Gain	CG	Downstream
	FvH4_6g42740	hydroperoxide lyase 1	-7.85356	-11.0957	Gain	CG	Downstream
	FvH4_6g47090	biotin carboxyl carrier protein 2	-2.91766	-2.76382	Gain	CG	Downstream
	FvH4_6g47090	biotin carboxyl carrier protein 2	-2.91766	-2.76382	Gain	CHG	Downstream
	FvH4_6g25160	Tetratricopeptide repeat (TPR)-like superfamily protein	-2.40041	-2.24102	Gain	CHH	Downstream
	FvH4_2g37820	Prolyl oligopeptidase family protein	-6.25876	-8.00984	Gain	CHH	Downstream
Alta leaf-NCGR1363 leaf	FvH4_6g43670	beta-amylase 5	-21.0983	-3.54386	Gain	CG	Upstream
	FvH4_3g06960	Leucine-rich repeat transmembrane protein kinase	-11.7316	-2.09499	Gain	CHH	Upstream
	FvH4_1g13420	Cytochrome P450 superfamily protein	-5.80955	-2.26696	Gain	CG	Body
	FvH4_2g13810	nodulin MtN21 /EamA-like transporter family protein	-7.43757	-2.03628	Gain	CG	Body
	FvH4_6g27901	TRICHOME BIREFRINGENCE-LIKE 43	-116.067	-25.8553	Gain	CHH	Body
	FvH4_4g05760	Pectin lyase-like superfamily protein	-8.727	-2.66815	Gain	CG	Downstream
	FvH4_6g47500	Plant calmodulin-binding protein-related	-2.9379	-2.61631	Gain	CHH	Downstream
	FvH4_6g15840	plasma membrane intrinsic protein 2A	-11.7707	-6.52763	Gain	CHH	Downstream
FDP817 leaf-NCGR1363 leaf	FvH4_3g34150	Protein kinase superfamily protein	-2.09117	-3.70976	Gain	CG	Body
Alta leaf-FDP817 leaf	FvH4_3g22400	fatty acid desaturase A	-4.64166	-3.36931	Loss	CHH	Upstream
	FvH4_3g23310	mannose-1-phosphate guanylyltransferase (GDP)s;GDP-galactose:mannose-1-phosphate guanylyltransferases;GDP-galactose:glucose-1-phosphate guanylyltransferases;GDP-galactose:myoinositol-1-phosphate guanylyltransferases;glucose-1-phosphate guanylyltransferase	-2.121	-2.2869	Loss	CHH	Upstream
	FvH4_6g27380	ATP synthase protein I -related	-2.00682	-2.50044	Loss	CHH	Upstream
	FvH4_2g22530	AUX/IAA transcriptional regulator family protein	-2.28302	-3.03219	Loss	CHH	Upstream
	FvH4_4g13360	HXXXD-type acyl-transferase family protein	-5.94744	-5.19754	Loss	CHH	Upstream
	FvH4_1g28760	high mobility group A	-2.16249	-2.84319	Loss	CHH	Upstream
	FvH4_3g29660	Family of unknown function (DUF662)	-9.36604	-9.4285	Loss	CHH	Upstream
	FvH4_4g18001	ralf-like 33	-2.48163	-2.09583	Loss	CHH	Upstream
	FvH4_2g08910	Homeodomain-like superfamily protein	-20.9001	-15.5355	Loss	CHH	Downstream
	FvH4_6g20050	Eukaryotic aspartyl protease family protein	-3.2229	-3.06915	Loss	CHH	Downstream
	FvH4_2g34900	serine carboxypeptidase-like 40	-3.01205	-2.59712	Loss	CHH	Downstream
	FvH4_6g08720	PREDICTED: uncharacterized protein LOC101311974 isoform X4 [Fragaria vesca subsp. vesca]	-176.715	-4.94859	Loss	CHH	Downstream
Alta leaf-NCGR1363 leaf	FvH4_6g50310	Disease resistance protein (CC-NBS-LRR class) family	-6.30503	-3.63456	Loss	CG	Upstream
	FvH4_2g23950	debranching enzyme 1	-2.53075	-2.28555	Loss	CHH	Upstream
	FvH4_4g34890	MLP-like protein 423	-15.5635	-5.68611	Loss	CHH	Upstream
	FvH4_6g41951	Myzus persicae-induced lipase 1	-11.6788	-4.23741	Loss	CHH	Upstream
	FvH4_1g16103	alpha/beta-Hydrolases superfamily protein	-6.13289	-4.67607	Loss	CHH	Body
	FvH4_1g02160	2-oxoglutarate (2OG) and Fe(II)-dependent oxygenase superfamily protein	-64.9144	-48.7371	Loss	CHH	Body
	FvH4_3g16450	Seven transmembrane MLO family protein	-198.933	-107.592	Loss	CHH	Body
	FvH4_2g37660	Transmembrane amino acid transporter family protein	-2.77815	-3.63926	Loss	CHH	Body
	FvH4_2g40370	Nucleotide-diphospho-sugar transferases superfamily protein	-4.22293	-2.22561	Loss	CHH	Downstream
	FvH4_3g03950	Dynein light chain type 1 family protein	-5.44474	-4.38759	Loss	CHH	Downstream
	FvH4_6g12780	glyoxal oxidase-related protein	-9.50708	-4.5528	Loss	CHH	Downstream
FDP817 leaf-NCGR1363 leaf	FvH4_1g21210	related to AP2 4	-4.26623	-4.90378	Loss	CHH	Upstream
	FvH4_7g01660	protein RETICULATA-RELATED 4, chloroplastic-like [Rosa chinensis]	-3.04929	-3.53116	Loss	CHH	Upstream
	FvH4_6g29070	PUTATIVE UPF0481 PROTEIN AT3G02645	-26.3004	-10.2445	Loss	CHH	Downstream
	FvH4_6g37460	D-3-phosphoglycerate dehydrogenase	-3.10069	-2.31603	Loss	CHH	Downstream

### Sheet: Crowns_leaves
	Gene name		Differential Expression		Methylation
Comparison	Gene ID	Description	Ecotype 1	Ecotype 2	Gain or Loss	Context	Region
Alta crown_Alta leaf	FvH4_4g35710	PREDICTED: uncharacterized protein LOC101314559 isoform X2 [Fragaria vesca subsp. vesca]	4.22819	2.78871	Gain	CG	Upstream
	FvH4_1g13710	C2H2-like zinc finger protein	3.14921	3.45416	Gain	CHH	Upstream
	FvH4_2g07440	cold-regulated 413-plasma membrane 2	11.4294	6.52359	Gain	CHH	Upstream
	FvH4_7g00150	RING/U-box superfamily protein	2.94046	2.77853	Gain	CHH	Upstream
	FvH4_6g26890	cytochrome P450, family 722, subfamily A, polypeptide 1	2.37126	6.32537	Gain	CHH	Upstream
	FvH4_1g17920	heptahelical protein 4	2.12865	2.0367	Gain	CHH	Upstream
	FvH4_7g15460	Late embryogenesis abundant protein	4.32705	13.4197	Gain	CHH	Upstream
	FvH4_7g13390	RING/U-box superfamily protein	3.95611	3.24857	Gain	CHH	Upstream
	FvH4_5g21720	plant intracellular ras group-related LRR 4	2.33805	5.21494	Gain	CHH	Upstream
	FvH4_6g12851	Major facilitator superfamily protein	2.24518	2.02576	Gain	CHH	Upstream
	FvH4_7g13060	cytochrome P450, family 71, subfamily A, polypeptide 25	417.209	9765.5	Gain	CHH	Body
	FvH4_4g30310	beta glucosidase 40	2.49398	2.85239	Gain	CG	Downstream
	FvH4_5g15612	Major facilitator superfamily protein	6.83656	15.1214	Gain	CG	Downstream
	FvH4_1g06810	histone acetyltransferase of the GNAT family 2	3.34339	2.50364	Gain	CHG	Downstream
	FvH4_7g15460	Late embryogenesis abundant protein	4.32705	13.4197	Gain	CHH	Downstream
	FvH4_7g13060	cytochrome P450, family 71, subfamily A, polypeptide 25	417.209	9765.5	Gain	CHH	Downstream
	FvH4_2g09800	RNA-binding (RRM/RBD/RNP motifs) family protein	2.7127	3.01207	Gain	CHH	Downstream
	FvH4_7g29470	shortage in chiasmata 1	7.38262	2.16159	Gain	CHH	Downstream
	FvH4_3g15890	TCP-1/cpn60 chaperonin family protein	2.1926	2.00836	Gain	CHH	Downstream
	FvH4_4g24061	Trimeric LpxA-like enzyme	6.87421	3.53184	Gain	CHH	Downstream
	FvH4_6g31560	ARM repeat superfamily protein	4.67336	4.60177	Gain	CHH	Downstream
	FvH4_1g23740	FAD/NAD(P)-binding oxidoreductase family protein	51.7663	5.54119	Gain	CHH	Downstream
	FvH4_4g19730	PREDICTED: uncharacterized protein LOC101307188 [Fragaria vesca subsp. vesca]	2.66944	2.44188	Gain	CHH	Downstream
	FvH4_2g33780	PREDICTED: uncharacterized protein LOC101292566 [Fragaria vesca subsp. vesca]	5.04628	6.01298	Gain	CHH	Downstream
	FvH4_7g06900	Transducin/WD40 repeat-like superfamily protein	2.07443	2.38646	Gain	CHH	Downstream
	FvH4_3g19950	PREDICTED: uncharacterized protein LOC101311842 [Fragaria vesca subsp. vesca]	11.0663	37.2374	Gain	CHH	Downstream
	FvH4_2g38480	GAST1 protein homolog 1	36.2345	9.52431	Gain	CHH	Downstream
FDP817 crown_FDP817 leaf	FvH4_2g33160	alpha/beta-Hydrolases superfamily protein	12.0586	3.02525	Gain	CHH	Body
	FvH4_4g07000	cleavage and polyadenylation specificity factor 73-I	3.37303	2.76864	Gain	CHH	Downstream
	FvH4_4g12861	Pentatricopeptide repeat (PPR) superfamily protein	2.64152	2.0222	Gain	CHH	Downstream
NCGR1363 crown_NCGR1363 leaf	FvH4_4g35040	DEA(D/H)-box RNA helicase family protein	2.00653	5.90589	Gain	CHH	Upstream
Alta crown_Alta leaf	FvH4_6g14500	F-box family protein	18.0419	4.43533	Loss	CHH	Upstream
	FvH4_7g13780	uncharacterized protein LOC112189168 [Rosa chinensis]	3.99025	2.31578	Loss	CHH	Upstream
	FvH4_5g18090	homeodomain GLABROUS 11	2.39133	3.50199	Loss	CG	Body
	FvH4_4g06940	autoinhibited Ca2+ -ATPase, isoform 8	2.63572	3.82267	Loss	CG	Body
	FvH4_6g37351	hypothetical protein RchiOBHm_Chr6g0274631 [Rosa chinensis]	12.7222	26.1778	Loss	CHG	Body
	FvH4_1g12582	PREDICTED: dehydrin DHN2-like [Fragaria vesca subsp. vesca]	63.8749	133.851	Loss	CHH	Body
	FvH4_1g30020	STELAR K+ outward rectifier	2.01487	3.34579	Loss	CHG	Downstream
	FvH4_7g25610	Haloacid dehalogenase-like hydrolase (HAD) superfamily protein	3.55255	2.03966	Loss	CHG	Downstream
	FvH4_1g30020	STELAR K+ outward rectifier	2.01487	3.34579	Loss	CHH	Downstream
	FvH4_2g40760	Thioredoxin superfamily protein	2.09949	2.38464	Loss	CHH	Downstream
	FvH4_3g29570	DNA polymerase epsilon catalytic subunit	4.10719	2.68239	Loss	CHH	Downstream
	FvH4_4g02970	TRAF-like superfamily protein	2.5714	2.84777	Loss	CHH	Downstream
	FvH4_6g40370	PREDICTED: uncharacterized protein LOC101311698 [Fragaria vesca subsp. vesca]	2.15407	2.888	Loss	CHH	Downstream
	FvH4_4g05230	beta-amylase 1	5.79001	4.5387	Loss	CHH	Downstream
	FvH4_3g03521	S-domain-1 29	2.43306	5.7936	Loss	CHH	Downstream
	FvH4_4g23810	SCP1-like small phosphatase 5	2.06922	2.37833	Loss	CHH	Downstream
	FvH4_6g49630	Duplicated homeodomain-like superfamily protein	6.93676	18.3102	Loss	CHH	Downstream
	FvH4_1g11760	Chaperone DnaJ-domain superfamily protein	4.3455	11.1722	Loss	CHH	Downstream
	FvH4_6g16480	myb domain protein 68	5.70973	4.37877	Loss	CHH	Downstream
	FvH4_2g26440	flavonol synthase 1	4.49654	4.28343	Loss	CHH	Downstream
FDP817 crown_FDP817 leaf	FvH4_2g09800	RNA-binding (RRM/RBD/RNP motifs) family protein	2.83485	2.40848	Loss	CHH	Upstream
	FvH4_5g13870	Mitochondrial substrate carrier family protein	2.34338	3.15285	Loss	CHH	Upstream
	FvH4_6g20140	Late embryogenesis abundant (LEA) hydroxyproline-rich glycoprotein family	2.04488	12.0817	Loss	CHH	Body
	FvH4_5g26040	PREDICTED: uncharacterized protein At4g18490 isoform X1 [Fragaria vesca subsp. vesca]	2.08191	2.6225	Loss	CHH	Downstream
NCGR1363 crown_NCGR1363 leaf	FvH4_6g35350	Chaperone DnaJ-domain superfamily protein	2.94055	2.22278	Loss	CHH	Downstream
	FvH4_7g06650	Protein of unknown function (DUF1997)	2.1964	2.06184	Loss	CHH	Downstream
	FvH4_4g15520	photosystem II 11 kDa protein-related	3.7591	3.17227	Loss	CHH	Downstream
Alta crown_Alta leaf	FvH4_6g20860	FASCICLIN-like arabinogalactan protein 17 precursor	-8.8553	-3.93121	Gain	CHG	Upstream
	FvH4_4g09520	PREDICTED: uncharacterized protein LOC101294134 isoform X2 [Fragaria vesca subsp. vesca]	-2.33716	-2.95898	Gain	CHH	Upstream
	FvH4_5g38230	PREDICTED: protein Daple [Fragaria vesca subsp. vesca]	-3.51737	-3.62164	Gain	CHH	Upstream
	FvH4_3g45750	Protein of Unknown Function (DUF239)	-3.41852	-2.72246	Gain	CHH	Upstream
	FvH4_5g37840	Glycosyl hydrolase family protein	-3.00383	-2.28358	Gain	CG	Body
	FvH4_1g04000	terpene synthase 21	-467.775	-474.5	Gain	CHG	Body
	FvH4_3g07044	receptor-like kinase in flowers 1	-2.29432	-3.35525	Gain	CHH	Body
	FvH4_6g20500	hypothetical protein RchiOBHm_Chr3g0476381 [Rosa chinensis]	-4.82043	-2.14598	Gain	CHH	Body
	FvH4_3g06960	Leucine-rich repeat transmembrane protein kinase	-4.11457	-11.7316	Gain	CHH	Body
	FvH4_6g12010	#N/A	-2.24105	-2.4068	Gain	CHH	Body
	FvH4_2g01970	proline-rich protein 4	-9.01261	-4.92349	Gain	CG	Downstream
	FvH4_2g23100	sulfate transporter 3;1	-23.1513	-14.8293	Gain	CHH	Downstream
	FvH4_1g04000	terpene synthase 21	-467.775	-474.5	Gain	CHH	Downstream
	FvH4_5g02700	cytochrome P450, family 86, subfamily A, polypeptide 2	-3.15587	-5.78653	Gain	CHH	Downstream
	FvH4_6g48990	Glutaredoxin family protein	-3.56524	-5.19	Gain	CHH	Downstream
	FvH4_6g21370	receptor like protein 7	-2.27242	-4.65123	Gain	CHH	Downstream
	FvH4_5g19840	ethylene responsive element binding factor 1	-5.40778	-2.0014	Gain	CHH	Downstream
	FvH4_7g01310	HXXXD-type acyl-transferase family protein	-3.75343	-2.79779	Gain	CHH	Downstream
	FvH4_6g20860	FASCICLIN-like arabinogalactan protein 17 precursor	-8.8553	-3.93121	Gain	CHH	Downstream
	FvH4_3g29040	RING/U-box superfamily protein	-3.01585	-2.32387	Gain	CHH	Downstream
	FvH4_2g33310	Uncharacterised protein family SERF	-8.66547	-3.19506	Gain	CHH	Downstream
	FvH4_5g34450	NAC-domain protein 101	-8.60632	-13.0362	Gain	CHH	Downstream
	FvH4_4g02370	PREDICTED: uncharacterized protein LOC101297774 [Fragaria vesca subsp. vesca]	-123.697	-107.457	Gain	CHH	Downstream
	FvH4_6g40820	receptor like protein 7	-2.38408	-5.13228	Gain	CHH	Downstream
	FvH4_3g45830	Subtilisin-like serine endopeptidase family protein	-19.5445	-3.13823	Gain	CHH	Downstream
	FvH4_4g08820	SET domain group 4	-2.41724	-3.24225	Gain	CHH	Downstream
	FvH4_6g17730	Nucleotide-diphospho-sugar transferases superfamily protein	-6.2382	-55.2431	Gain	CHH	Downstream
	FvH4_6g29310	NADH-ubiquinone oxidoreductase 24 kDa subunit, putative	-2.30139	-2.48295	Gain	CHH	Downstream
	FvH4_4g34470	polygalacturonase 2	-10.7119	-4.06379	Gain	CHH	Downstream
	FvH4_1g21000	Exostosin family protein	-4.1752	-11.0164	Gain	CHH	Downstream
	FvH4_7g01670	S-adenosyl-L-methionine-dependent methyltransferases superfamily protein	-3.51586	-3.04407	Gain	CHH	Downstream
	FvH4_3g22940	#N/A	-2.40124	-3.86197	Gain	CHH	Downstream
	FvH4_6g13280	2-oxoglutarate (2OG) and Fe(II)-dependent oxygenase superfamily protein	-2.43231	-2.44831	Gain	CHH	Downstream
	FvH4_7g30580	PREDICTED: probable membrane-associated kinase regulator 5 [Fragaria vesca subsp. vesca]	-4.38918	-5.8154	Gain	CHH	Downstream
	FvH4_4g32720	Polyketide cyclase/dehydrase and lipid transport superfamily protein	-6.06283	-9.17248	Gain	CHH	Downstream
	FvH4_7g13270	cyclic nucleotide gated channel 1	-39.533	-15.0106	Gain	CHH	Downstream
FDP817 crown_FDP817 leaf	FvH4_2g36610	Cellulose-synthase-like C5	-3.68539	-4.27342	Gain	CG	Body
	FvH4_3g17550	UDP-glucosyl transferase 85A3	-2.07291	-14.8673	Gain	CHH	Body
	FvH4_6g35640	GDSL-motif lipase 5	-17.3358	-4.34315	Gain	CHH	Body
	FvH4_2g23960	alpha/beta-Hydrolases superfamily protein	-2.12899	-2.19555	Gain	CHH	Body
	FvH4_2g20360	PREDICTED: uncharacterized protein LOC101313676 isoform X1 [Fragaria vesca subsp. vesca]	-7.63039	-9.24202	Gain	CHH	Downstream
NCGR1363 crown_NCGR1363 leaf	FvH4_1g21500	aspartate aminotransferase	-3.09045	-2.24049	Gain	CHH	Body
	FvH4_7g07780	sec7 domain-containing protein	-2.43779	-3.08895	Gain	CHH	Downstream
Alta leafta crown_Alta leaf	FvH4_6g03051	NAD(P)-linked oxidoreductase superfamily protein	-2.74883	-3.90044	Loss	CG	Upstream
	FvH4_1g21630	FK506-binding protein 16-2	-3.44749	-2.56737	Loss	CHH	Upstream
	FvH4_7g09000	heat shock protein 70	-5.61482	-5.7463	Loss	CHH	Upstream
	FvH4_7g22910	rubisco activase	-2.60785	-8.93424	Loss	CHH	Upstream
	FvH4_3g29660	Family of unknown function (DUF662)	-10.0768	-9.36604	Loss	CHH	Upstream
	FvH4_6g03050	NAD(P)-linked oxidoreductase superfamily protein	-5.39481	-2.2745	Loss	CG	Body
	FvH4_4g04040	phosphate 1	-6.48251	-2.71905	Loss	CHH	Body
	FvH4_2g41260	Cobalamin-independent synthase family protein	-4.35546	-7.46448	Loss	CHG	Downstream
	FvH4_1g16990	RING/U-box superfamily protein	-3.50411	-12.7019	Loss	CHG	Downstream
	FvH4_2g07410	allene oxide synthase	-285.968	-257.893	Loss	CHG	Downstream
	FvH4_7g01370	Protein of unknown function, DUF642	-2.85707	-6.47659	Loss	CHG	Downstream
	FvH4_6g25320	PREDICTED: uncharacterized protein LOC101312567 [Fragaria vesca subsp. vesca]	-2.4573	-2.46001	Loss	CHG	Downstream
	FvH4_2g20480	Haem oxygenase-like, multi-helical	-2.77816	-2.01769	Loss	CHH	Downstream
	FvH4_4g14440	isopentenyltransferase 5	-14.5103	-6.45716	Loss	CHH	Downstream
	FvH4_7g01030	PREDICTED: uncharacterized protein LOC101295559 isoform X1 [Fragaria vesca subsp. vesca]	-17.6845	-5.23385	Loss	CHH	Downstream
	FvH4_3g32680	FASCICLIN-like arabinogalactan-protein 11	-75.7873	-4.00485	Loss	CHH	Downstream
	FvH4_7g24200	Transmembrane amino acid transporter family protein	-3.79426	-5.28024	Loss	CHH	Downstream
	FvH4_3g28550	Protein of unknown function (DUF3411)	-3.24041	-2.144	Loss	CHH	Downstream
	FvH4_2g03522	serine carboxypeptidase-like 7	-14.8386	-82.8603	Loss	CHH	Downstream
	FvH4_3g45750	Protein of Unknown Function (DUF239)	-3.41852	-2.72246	Loss	CHH	Downstream
	FvH4_6g14910	PREDICTED: uncharacterized protein LOC101293504 [Fragaria vesca subsp. vesca]	-46.4979	-3.3326	Loss	CHH	Downstream
	FvH4_3g24320	GDSL-like Lipase/Acylhydrolase superfamily protein	-3.81679	-4.81911	Loss	CHH	Downstream
	FvH4_2g12370	alpha-galactosidase 1	-2.97985	-2.72306	Loss	CHH	Downstream
	FvH4_6g08720	PREDICTED: uncharacterized protein LOC101311974 isoform X4 [Fragaria vesca subsp. vesca]	-109.888	-176.715	Loss	CHH	Downstream
	FvH4_1g26620	HCO3- transporter family	-4.49192	-12.3643	Loss	CHH	Downstream
	FvH4_4g18620	PREDICTED: uncharacterized protein LOC101297056 [Fragaria vesca subsp. vesca]	-4.14615	-2.85478	Loss	CHH	Downstream
	FvH4_3g37330	HSP20-like chaperones superfamily protein	-3.13039	-3.64466	Loss	CHH	Downstream
	FvH4_6g20500	hypothetical protein RchiOBHm_Chr3g0476381 [Rosa chinensis]	-4.82043	-2.14598	Loss	CHH	Downstream
	FvH4_3g06960	Leucine-rich repeat transmembrane protein kinase	-4.11457	-11.7316	Loss	CHH	Downstream
	FvH4_1g27200	cytochrome b6f complex subunit (petM), putative	-5.12135	-3.2839	Loss	CHH	Downstream
	FvH4_3g06460	5'-3' exonuclease family protein	-4.45294	-8.257	Loss	CHH	Downstream
	FvH4_7g01010	delta subunit of Mt ATP synthase	-2.42742	-2.40372	Loss	CHH	Downstream
	FvH4_4g00820	TESMIN/TSO1-like CXC 2	-2.84358	-2.00863	Loss	CHH	Downstream
	FvH4_5g01641	cytochrome P450, family 87, subfamily A, polypeptide 2	-5.00713	-15.7623	Loss	CHH	Downstream
FDP817 crown_FDP817 leaf	FvH4_6g40280	Heavy metal transport/detoxification superfamily protein	-3.73491	-6.39097	Loss	CHH	Upstream
	FvH4_1g20010	laccase 14	-35.3691	-11.0336	Loss	CHH	Body
NCGR1363 crown_NCGR1363 leaf	FvH4_3g18050	PREDICTED: uncharacterized protein LOC101310586 [Fragaria vesca subsp. vesca]	-3.9674	-9.05263	Loss	CHH	Upstream
	FvH4_5g35700	terpene synthase 21	-545.971	-92.7029	Loss	CHH	Downstream
