## Supplemental_data S1-S16 for "Epigenetic plasticity is associated with enhanced tolerance to low temperature stress in woodland strawberry": Supplemental data 15.xlsx

### Sheet: README
Shared DEDMGs that were upregulated or downregulated in both ecotypes and exhibititng opposite methylation changes in same sequence context and genic region of both ecotypes
Expression data for each ecotype follows the same order as the ecotype positions in column A
Sheet name	Description
Crowns	Shared DEDMGs in crowns of ecotype pairs
Leaves	Shared DEDMGs in leaves of ecotype pairs
Crowns_leaves	Shared DEDMGs in crowns and leaves within ecotypes

### Sheet: Crowns
	Gene name		Differential Expression		Methylation
Comparison	Gene ID	Description	Ecotype 1	Ecotype 2	Gain or loss	Context	Region
Alta crown_FDP817 crown	FvH4_1g29220	PREDICTED: transcription elongation factor SPT6 [Fragaria vesca subsp. vesca]	2.72264	2.63224	G_L	CHH	Upstream
	FvH4_4g00380	PREDICTED: 60S ribosome subunit biogenesis protein NIP7 homolog [Fragaria vesca subsp. vesca]	2.40421	2.38264	L_G	CHH	Upstream
	FvH4_5g21940	PREDICTED: U5 small nuclear ribonucleoprotein 200 kDa helicase-like [Fragaria vesca subsp. vesca]	2.02325	2.18351	G_L	CHH	Upstream
	FvH4_1g12582	PREDICTED: dehydrin DHN2-like [Fragaria vesca subsp. vesca]	63.8749	143.683	L_G	CHG	Body
	FvH4_1g12582	PREDICTED: dehydrin DHN2-like [Fragaria vesca subsp. vesca]	63.8749	143.683	L_G	CHH	Body
	FvH4_3g21080	photosystem I P700 apoprotein A1 (chloroplast) [Ficus racemosa]	3.46806	4.04728	L_G	CHH	Body
	FvH4_7g34292	PREDICTED: probable folate-biopterin transporter 7 [Fragaria vesca subsp. vesca]	15.1849	4.62747	G_L	CHH	Downstream
	FvH4_6g11060	PREDICTED: uncharacterized protein LOC101302373 [Fragaria vesca subsp. vesca]	7.75766	3.14465	L_G	CHH	Downstream
	FvH4_4g18990	PREDICTED: major allergen Pru av 1-like [Fragaria vesca subsp. vesca]	3.67076	3.15762	G_L	CHH	Downstream
	FvH4_4g02970	PREDICTED: MATH domain-containing protein At5g43560 isoform X2 [Fragaria vesca subsp. vesca]	2.5714	3.06471	L_G	CHH	Downstream
	FvH4_4g07000	PREDICTED: cleavage and polyadenylation specificity factor subunit 3-I-like [Fragaria vesca subsp. vesca]	2.19801	3.37303	L_G	CHH	Downstream
	FvH4_3g36880	PREDICTED: uncharacterized protein LOC101294738 [Fragaria vesca subsp. vesca]	2.16517	2.53662	G_L	CHH	Downstream
	FvH4_2g40760	PREDICTED: uncharacterized protein LOC101292374 [Fragaria vesca subsp. vesca]	2.09949	2.51852	L_G	CHH	Downstream
	FvH4_4g05060	PREDICTED: surfeit locus protein 6-like [Fragaria vesca subsp. vesca]	2.06671	2.29772	G_L	CHH	Downstream
Alta crown_NCGR1363 crown	FvH4_7g13080	cytochrome P450, family 71, subfamily A, polypeptide 25	117.845	9.87778	G_L	CHH	Upstream
	FvH4_6g14500	F-box family protein	18.0419	2.40144	L_G	CHH	Upstream
	FvH4_5g30670	F-box and associated interaction domains-containing protein	3.71042	2.89849	G_L	CHH	Upstream
	FvH4_1g28524	high-mobility group box 6	3.17293	4.15875	G_L	CHH	Upstream
	FvH4_2g18071	cysteine-rich RLK (RECEPTOR-like protein kinase) 8	3.2136	3.54724	L_G	CHH	Body
	FvH4_2g23820	PREDICTED: transcription factor bHLH69 [Fragaria vesca subsp. vesca]	2.96554	3.17354	L_G	CHH	Body
	FvH4_4g30310	beta glucosidase 40	2.49398	3.62829	G_L	CHH	Body
	FvH4_3g29782	pleiotropic drug resistance 11	23.4771	3.55459	G_L	CHH	Downstream
	FvH4_7g15460	Late embryogenesis abundant protein	4.32705	4.474	G_L	CHH	Downstream
	FvH4_6g33602	Glycosyl hydrolases family 32 protein	2.89078	11.1471	L_G	CHH	Downstream
	FvH4_7g05760	RNA-binding (RRM/RBD/RNP motifs) family protein	2.4506	2.54244	L_G	CHH	Downstream
	FvH4_5g36090	PREDICTED: paladin [Fragaria vesca subsp. vesca]	2.23238	3.01308	L_G	CHH	Downstream
FDP817 crown_NCGR1363 crown	FvH4_5g39380	HXXXD-type acyl-transferase family protein	5.24415	10.3333	G_L	CHH	Upstream
	FvH4_4g35040	DEA(D/H)-box RNA helicase family protein	2.97371	2.00653	L_G	CHH	Upstream
	FvH4_6g02870	AUX/IAA transcriptional regulator family protein	2.1218	2.38448	G_L	CHH	Upstream
	FvH4_6g02870	AUX/IAA transcriptional regulator family protein	2.1218	2.38448	G_L	CHH	Downstream
	FvH4_4g09780	trehalose phosphatase/synthase 11	28.3649	3.94195	G_L	CHH	Downstream
	FvH4_4g13170	selenium-binding protein 2	3.23938	2.39841	L_G	CHH	Downstream
Alta crown_FDP817 crown	FvH4_4g03110	PREDICTED: UPF0481 protein At3g47200-like [Fragaria vesca subsp. vesca]	-4.88549	-2.56361	G_L	CHH	Upstream
	FvH4_3g37230	PREDICTED: uncharacterized protein LOC101304248 isoform X1 [Fragaria vesca subsp. vesca]	-12.2474	-2.41727	G_L	CHH	Upstream
	FvH4_4g10470	PREDICTED: protein PHYTOCHROME KINASE SUBSTRATE 4 [Fragaria vesca subsp. vesca]	-32.2392	-4.29244	L_G	CHH	Upstream
	FvH4_2g41260	PREDICTED: 5-methyltetrahydropteroyltriglutamate--homocysteine methyltransferase [Fragaria vesca subsp. vesca]	-4.35546	-2.81681	G_L	CHH	Body
	FvH4_5g21280	PREDICTED: two-component response regulator-like APRR2 isoform X1 [Fragaria vesca subsp. vesca]	-2.00355	-2.37933	L_G	CHH	Downstream
	FvH4_7g17520	PREDICTED: protein IQ-DOMAIN 1-like isoform X1 [Fragaria vesca subsp. vesca]	-2.23139	-2.33534	L_G	CHH	Downstream
	FvH4_3g22940	#N/A	-2.40124	-3.79289	G_L	CHH	Downstream
	FvH4_7g24200	PREDICTED: auxin transporter-like protein 2 [Fragaria vesca subsp. vesca]	-3.79426	-4.28746	L_G	CHH	Downstream
	FvH4_6g20860	PREDICTED: fasciclin-like arabinogalactan protein 15 [Fragaria vesca subsp. vesca]	-8.8553	-3.44118	G_L	CHH	Downstream
	FvH4_2g08090	PREDICTED: uncharacterized protein LOC101310288 isoform X1 [Fragaria vesca subsp. vesca]	-11.9884	-4.97038	L_G	CHH	Downstream
Alta crown_NCGR1363 crown	FvH4_6g29480	NB-ARC domain-containing disease resistance protein	-2.68342	-2.42625	L_G	CHH	Upstream
	FvH4_5g34460	#N/A	-2.85896	-2.02178	G_L	CHH	Upstream
	FvH4_4g17930	PREDICTED: uncharacterized protein LOC101305456 [Fragaria vesca subsp. vesca]	-6.75186	-3.80959	G_L	CHH	Upstream
	FvH4_3g11740	Zinc finger (C3HC4-type RING finger) family protein	-7.47624	-3.26216	L_G	CHH	Upstream
	FvH4_2g17100	hydroxy methylglutaryl CoA reductase 1	-2.35342	-2.15797	G_L	CHH	Body
	FvH4_7g25530	Hypoxia-responsive family protein	-178.552	-1576.91	G_L	CHH	Body
	FvH4_4g01200	PREDICTED: vegetative cell wall protein gp1-like [Fragaria vesca subsp. vesca]	-7.91976	-2.34984	G_L	CHH	Downstream
	FvH4_5g34450	NAC-domain protein 101	-8.60632	-3.32172	G_L	CHH	Downstream
	FvH4_6g44360	Cyclin D6;1	-9.52014	-3.53974	L_G	CHH	Downstream
	FvH4_2g10330	glycosyl hydrolase 9B18	-17.6189	-2.23884	G_L	CHH	Downstream
	FvH4_3g45830	Subtilisin-like serine endopeptidase family protein	-19.5445	-5.6421	G_L	CHH	Downstream
FDP817 crown_NCGR1363 crown	FvH4_4g34140	vacuolar protein sorting 34	-2.15355	-2.3561	G_L	CHH	Downstream
	FvH4_7g24620	ESKIMO 1-LIKE	-3.69901	-2.33216	L_G	CHH	Downstream

### Sheet: Leaves
Comparison	Gene name		Differential expression		Methylation
	Gene ID	Description	Ecotype1	Ecotype 2	Gain or Loss	Context	Region
AL-FL	FvH4_3g26210	PREDICTED: uncharacterized protein LOC101309119 [Fragaria vesca subsp. vesca]	31.5034	23.3369	G_L	CHH	Upstream
	FvH4_7g24210	Nucleolar histone methyltransferase-related protein	2.52766	2.27142	G_L	CHH	Upstream
	FvH4_4g12861	Pentatricopeptide repeat (PPR) superfamily protein	2.05031	2.0222	L_G	CHH	Upstream
	FvH4_3g29570	DNA polymerase epsilon catalytic subunit	2.68239	2.15206	L_G	CHH	Downstream
	FvH4_4g09040	Pseudouridine synthase family protein	2.05755	3.2452	G_L	CHH	Downstream
	FvH4_4g12861	Pentatricopeptide repeat (PPR) superfamily protein	2.05031	2.0222	L_G	CHH	Downstream
AL-NL	FvH4_6g15020	Ypt/Rab-GAP domain of gyp1p superfamily protein	163.208	168.094	G_L	CHH	Upstream
	FvH4_3g23680	PREDICTED: glycine-rich cell wall structural protein-like [Fragaria vesca subsp. vesca]	6.50462	7.40581	L_G	CHH	Upstream
	FvH4_4g36430	glutaredoxin-related	5.47963	2.83559	G_L	CHH	Upstream
	FvH4_2g38240	ATP binding microtubule motor family protein	5.26294	4.77272	G_L	CHH	Upstream
	FvH4_5g19230	MUTS-like protein 4	3.98156	3.92572	L_G	CHH	Upstream
	FvH4_5g15360	Cytidine/deoxycytidylate deaminase family protein	3.59481	3.9382	G_L	CHH	Upstream
	FvH4_1g29991	NAD(P)-binding Rossmann-fold superfamily protein	2.91251	4.87582	L_G	CHH	Upstream
	FvH4_4g19730	PREDICTED: uncharacterized protein LOC101307188 [Fragaria vesca subsp. vesca]	2.44188	2.9001	G_L	CHH	Upstream
	FvH4_5g02792	#N/A	2.41087	2.08363	L_G	CHH	Upstream
	FvH4_2g09160	FtsJ-like methyltransferase family protein	2.17833	2.45482	G_L	CHH	Upstream
	FvH4_4g34660	aldehyde dehydrogenase 2B7	5.04454	3.21633	G_L	CHG	Body
	FvH4_4g30104	SPFH/Band 7/PHB domain-containing membrane-associated protein family	3.90042	2.98899	G_L	CHH	Downstream
	FvH4_6g39380	UDP-Glycosyltransferase superfamily protein	3.635	2.60705	L_G	CHH	Downstream
	FvH4_4g26360	MATE efflux family protein	3.28008	2.20383	L_G	CHH	Downstream
	FvH4_4g22640	PREDICTED: uncharacterized protein LOC101303873 [Fragaria vesca subsp. vesca]	2.46038	2.99222	G_L	CHH	Downstream
	FvH4_7g06900	Transducin/WD40 repeat-like superfamily protein	2.38646	2.97932	G_L	CHH	Downstream
	FvH4_2g31511	S-adenosyl-L-methionine-dependent methyltransferases superfamily protein	2.05627	2.76361	G_L	CHH	Downstream
AL-FL	FvH4_1g13200	alpha/beta-Hydrolases superfamily protein	-2.35743	-3.02012	G_L	CHH	Upstream
	FvH4_5g30091	#N/A	-2.37617	-2.37019	G_L	CHH	Upstream
	FvH4_3g18670	Lactate/malate dehydrogenase family protein	-2.73928	-2.22573	G_L	CHH	Upstream
	FvH4_1g28870	calmodulin like 23	-4.7509	-3.44594	G_L	CHH	Upstream
	FvH4_7g03230	hypothetical protein CISIN_1g018027mg [Citrus sinensis]	-2.09975	-3.21857	L_G	CHH	Body
	FvH4_7g01370	Protein of unknown function, DUF642	-6.47659	-2.37897	G_L	CHH	Body
	FvH4_3g31910	Nucleotide/sugar transporter family protein	-6.57467	-7.21382	L_G	CHH	Body
	FvH4_2g41260	Cobalamin-independent synthase family protein	-7.46448	-4.12725	G_L	CHG	Downstream
	FvH4_2g34300	Remorin family protein	-2.21424	-2.08802	G_L	CHH	Downstream
	FvH4_5g15810	Nodulin-like / Major Facilitator Superfamily protein	-3.93498	-4.96948	G_L	CHH	Downstream
	FvH4_7g24200	Transmembrane amino acid transporter family protein	-5.28024	-7.39517	G_L	CHH	Downstream
	FvH4_6g32030	Ethylene-responsive transcription factor tiny	-7.52833	-75.6445	G_L	CHH	Downstream
AL-NL	FvH4_3g26900	alpha/beta-Hydrolases superfamily protein	-2.71411	-3.06923	G_L	CHH	Upstream
	FvH4_3g36500	OSBP(oxysterol binding protein)-related protein 3C	-3.07882	-4.22467	L_G	CHH	Upstream
	FvH4_4g06760	thioredoxin X	-4.72357	-2.38982	G_L	CHH	Upstream
	FvH4_7g22333	heat shock cognate protein 70-1	-5.28636	-7.83057	L_G	CHH	Upstream
	FvH4_3g01340	Ankyrin repeat family protein	-5.65721	-2.9939	L_G	CHH	Upstream
	FvH4_6g30880	catalytic LigB subunit of aromatic ring-opening dioxygenase family	-7.25442	-5.93316	L_G	CHH	Upstream
	FvH4_4g05760	Pectin lyase-like superfamily protein	-8.727	-2.66815	G_L	CHH	Upstream
	FvH4_6g27790	RING/U-box superfamily protein	-11.0115	-2.69088	G_L	CHH	Upstream
	FvH4_1g02160	2-oxoglutarate (2OG) and Fe(II)-dependent oxygenase superfamily protein	-64.9144	-48.7371	G_L	CHH	Upstream
	FvH4_3g40180	Peroxidase superfamily protein	-40.0997	-9.13232	G_L	CG	Body
	FvH4_1g02160	2-oxoglutarate (2OG) and Fe(II)-dependent oxygenase superfamily protein	-64.9144	-48.7371	G_L	CHG	Body
	FvH4_3g36954	NAD(P)-binding Rossmann-fold superfamily protein	-2.11179	-2.89852	L_G	CHH	Downstream
	FvH4_6g44300	Adenine nucleotide alpha hydrolases-like superfamily protein	-6.96942	-3.51027	L_G	CHH	Downstream
	FvH4_4g04030	fatty alcohol oxidase 3	-10.429	-12.4114	L_G	CHH	Downstream
	FvH4_6g53030	beta glucosidase 32	-13.3434	-14.5418	L_G	CHH	Downstream
	FvH4_5g10070	NOD26-like intrinsic protein 5;1	-9.58356	-4.12379	L_G	CHH	Downstream
FL-NL	FvH4_5g08540	PREDICTED: gamma carbonic anhydrase-like 2, mitochondrial [Fragaria vesca subsp. vesca]	-2.68509	-2.14073	G_L	CHH	Upstream
	FvH4_5g08940	tapetum determinant 1	-2.89884	-2.45773	G_L	CHH	Upstream
	FvH4_4g02460	PREDICTED: uncharacterized protein LOC101298064 [Fragaria vesca subsp. vesca]	-131.441	-178.571	G_L	CHH	Body
	FvH4_7g15760	PREDICTED: protein CURVATURE THYLAKOid 1A, chloroplastic [Fragaria vesca subsp. vesca]	-2.4602	-2.18496	L_G	CHH	Downstream

### Sheet: Crowns_leaves
Comparison	Gene name		Differential expression		Methylation
	Gene ID	Description	Ecotype 1	Ecotype 2	Gain or Loss	Context	Region
AC-AL	FvH4_6g39350	UDP-glucosyl transferase 71B6	13.5628	33.4832	L_G	CHG	Upstream
	FvH4_6g36960	lysophosphatidyl acyltransferase 2	2.50427	2.26688	L_G	CHG	Upstream
	FvH4_7g13080	cytochrome P450, family 71, subfamily A, polypeptide 25	117.845	9805.59	G_L	CHH	Upstream
	FvH4_4g19730	PREDICTED: uncharacterized protein LOC101307188 [Fragaria vesca subsp. vesca]	2.66944	2.44188	L_G	CHH	Upstream
	FvH4_3g29690	Pentatricopeptide repeat (PPR) superfamily protein	2.32837	2.11727	G_L	CHH	Upstream
	FvH4_4g12210	trithorax-like protein 2	2.32664	2.15145	L_G	CHH	Upstream
	FvH4_2g09160	FtsJ-like methyltransferase family protein	2.06519	2.17833	L_G	CHH	Upstream
	FvH4_6g06270	C2H2 and C2HC zinc fingers superfamily protein	2.07891	2.16365	G_L	CG	Body
	FvH4_3g40520	high-level expression of sugar-inducible gene 2	2.0446	2.6892	L_G	CG	Body
FC-FL	FvH4_1g15551	Peroxidase superfamily protein	46.5124	30.9134	L_G	CHH	Upstream
	FvH4_5g10370	F-box family protein	5.03211	3.01214	G_L	CHH	Upstream
	FvH4_5g21940	U5 small nuclear ribonucleoprotein helicase, putative	2.18351	2.05576	L_G	CHH	Upstream
	FvH4_2g14300	Mitochondrial substrate carrier family protein	2.02765	2.9086	L_G	CHH	Upstream
	FvH4_5g33740	phosphoenolpyruvate carboxykinase 1	4.77071	7.06638	G_L	CHH	Body
	FvH4_4g32690	PREDICTED: uncharacterized protein LOC101293390 [Fragaria vesca subsp. vesca]	3.50908	2.70162	L_G	CHH	Downstream
NC-NL	FvH4_1g28524	high-mobility group box 6	4.15875	5.51143	L_G	CHH	Upstream
	FvH4_6g20800	S-locus lectin protein kinase family protein	2.24253	2.36973	G_L	CHH	Upstream
	FvH4_4g35420	transmembrane receptors;ATP binding	2.20857	2.84621	G_L	CHH	Downstream
AC-AL	FvH4_5g30920	Bifunctional inhibitor/lipid-transfer protein/seed storage 2S albumin superfamily protein	-5.4838	-2.89794	L_G	CG	Upstream
	FvH4_3g33632	ROP interactive partner 5	-2.67507	-2.26011	L_G	CHG	Upstream
	FvH4_3g06960	Leucine-rich repeat transmembrane protein kinase	-4.11457	-11.7316	L_G	CHH	Upstream
	FvH4_3g39201	Histone superfamily protein	-4.39789	-6.64928	G_L	CHH	Upstream
	FvH4_2g21640	PREDICTED: desiccation-related protein PCC13-62-like [Fragaria vesca subsp. vesca]	-4.88475	-3.68682	L_G	CHH	Upstream
	FvH4_5g33810	beta HLH protein 93	-11.0223	-2.19112	G_L	CHH	Upstream
	FvH4_7g22333	heat shock cognate protein 70-1	-52.3038	-5.28636	G_L	CHH	Upstream
	FvH4_3g39620	UDP-Glycosyltransferase superfamily protein	-58.285	-73.9003	L_G	CHH	Upstream
	FvH4_4g09940	CAP (Cysteine-rich secretory proteins, Antigen 5, and Pathogenesis-related 1 protein) superfamily protein	-156.44	-31.6507	G_L	CHH	Upstream
	FvH4_5g24410	Major facilitator superfamily protein	-2.28187	-4.7727	L_G	CG	Body
	FvH4_7g27630	Glycosyl hydrolases family 32 protein	-5.24465	-107.827	L_G	CG	Body
	FvH4_7g01370	Protein of unknown function, DUF642	-2.85707	-6.47659	L_G	CHH	Body
	FvH4_5g33530	amino acid permease 6	-2.86344	-4.70153	G_L	CHH	Body
	FvH4_6g19450	Transducin/WD40 repeat-like superfamily protein	-3.55174	-2.51337	G_L	CHH	Body
	FvH4_3g45780	PREDICTED: uncharacterized protein LOC101314258 [Fragaria vesca subsp. vesca]	-5.44925	-4.1807	G_L	CHH	Body
	FvH4_3g44990	Protein of unknown function, DUF538	-6.94616	-6.44883	L_G	CHH	Body
	FvH4_6g15450	Nucleotide-diphospho-sugar transferases superfamily protein	-42.8911	-5.06763	G_L	CHH	Body
	FvH4_3g31910	Nucleotide/sugar transporter family protein	-68.024	-6.57467	G_L	CHH	Body
	FvH4_1g16990	RING/U-box superfamily protein	-3.50411	-12.7019	L_G	CG	Downstream
	FvH4_6g38700	AP2/B3-like transcriptional factor family protein	-7.27304	-9.45474	L_G	CG	Downstream
FC-FL	FvH4_3g40360	expansin A4-like	-2.35097	-8.84179	G_L	CHH	Upstream
	FvH4_6g30860	indole-3-acetic acid inducible 19	-9.16442	-4.76601	L_G	CHH	Upstream
	FvH4_6g43110	alkenal reductase	-2.23086	-2.61393	G_L	CHH	Body
	FvH4_2g08250	PPPDE putative thiol peptidase family protein	-2.29906	-3.41365	L_G	CHH	Downstream
	FvH4_4g21730	Thioesterase superfamily protein	-3.61233	-3.06768	L_G	CHH	Downstream
	FvH4_7g24200	Transmembrane amino acid transporter family protein	-4.28746	-7.39517	G_L	CHH	Downstream
	FvH4_3g40350	nodulin MtN21 /EamA-like transporter family protein	-9.08371	-3.47171	G_L	CHH	Downstream
NC-NL	FvH4_3g11740	Zinc finger (C3HC4-type RING finger) family protein	-3.26216	-4.97158	G_L	CHH	Upstream
	FvH4_5g08940	tapetum determinant 1	-11.7785	-2.45773	G_L	CHH	Upstream
	FvH4_3g16430	Seven transmembrane MLO family protein	-3.69986	-49.6794	G_L	CHH	Body
	FvH4_2g17100	hydroxy methylglutaryl CoA reductase 1	-2.15797	-3.91918	G_L	CHH	Downstream
	FvH4_2g36060	PREDICTED: coiled-coil domain-containing protein 25 [Fragaria vesca subsp. vesca]	-2.31585	-2.77258	G_L	CHH	Downstream
