## Supplemental_data S1-S16 for "Epigenetic plasticity is associated with enhanced tolerance to low temperature stress in woodland strawberry": Supplemental data 16.xlsx

### Sheet: README
Shared DEDMGs with opposite direction of expression change but the same hyper- or hypomethylation patterns between regions and contexts of ecotypes
Expression data for each ecotype follows the same order as the ecotype positions in column A

### Sheet: Sheet1
	Gene name		Differential Expression		Methylation
Comparison	Gene ID	Description	Ecotype 1	Ecotype 2	Gain or Loss	Context	region
Alta crown_FDP817 crown	FvH4_7g12720	Class I glutamine amidotransferase-like superfamily protein	-3.92396	4.66445	Loss	CHH	Upstream
	FvH4_2g00100	RmlC-like cupins superfamily protein	-2.7	5.03499	Loss	CHH	Upstream
	FvH4_7g22910	Rubisco activase	-2.60785	6.39071	Loss	CHH	Upstream
	FvH4_6g49630	MYB-like DNA binding domain	6.93676	-2.18031	Loss	CHH	Downstream
Alta crown_NCGR1363 crown	FvH4_6g13380	PREDICTED: aspartic proteinase PCS1 [Fragaria vesca subsp. vesca]	-4.53781	3.41095	Gain	CHH	Upstream
	FvH4_2g34690	phospholipase A 2A	7.64975	-2.2432	Loss	CHH	Body
	FvH4_5g27182	calcium-dependent protein kinase 6	-3.10609	2.2138	Loss	CHH	Body
	FvH4_7g00214	beta glucosidase 17	-12.5566	2.08745	Gain	CHH	Downstream
Alta leaf_NCGR1363 leaf	FvH4_1g23740	FAD/NAD(P)-binding oxidoreductase family protein	5.54119	-3.73177	Gain	CHH	Downstream
Alta crown_Alta leaf	FvH4_4g36370	myo-inositol oxygenase 1	-4.90396	3.92588	Loss	CHH	Upstream
	FvH4_5g34460	#N/A	-2.85896	2.57823	Gain	CHH	Upstream
	FvH4_2g20280	DENN (AEX-3) domain-containing protein	-2.63212	6.59952	Loss	CG	Downstream
	FvH4_2g27210	PREDICTED: uncharacterized protein LOC101303966 [Fragaria vesca subsp. vesca]	-2.06355	2.16308	Loss	CHH	Downstream
	FvH4_2g25730	alpha/beta-Hydrolases superfamily protein	-2.55598	14.9182	Gain	CHH	Downstream
	FvH4_2g21630	2-oxoglutarate (2OG) and Fe(II)-dependent oxygenase superfamily protein	-2.1052	2.49413	Loss	CHH	Downstream
	FvH4_5g24540	PREDICTED: lysine-specific demethylase JMJ25-like isoform X1 [Fragaria vesca subsp. vesca]	-2.24189	3.81431	Gain	CHH	Downstream
NCGR1363 crown_NCGR1363_ leaf	FvH4_3g21610	NAD(P)-binding Rossmann-fold superfamily protein	2.09392	-2.7573	Gain	CHH	Body
	FvH4_1g23740	FAD/NAD(P)-binding oxidoreductase family protein	4.78112	-3.73177	Gain	CHH	Downstream
